# Neuron-specific protein network mapping of autism risk genes identifies shared biological mechanisms and disease relevant pathologies

**DOI:** 10.1101/2022.01.17.476220

**Authors:** Nadeem Murtaza, Annie A. Cheng, Chad O. Brown, Durga Praveen Meka, Shuai Hong, Jarryll A. Uy, Joelle El-Hajjar, Neta Pipko, Brianna K. Unda, Birgit Schwanke, Sansi Xing, Bhooma Thiruvahindrapuram, Worrawat Engchuan, Brett Trost, Eric Deneault, Froylan Calderon de Anda, Bradley W. Doble, James Ellis, Evdokia Anagnostou, Gary D. Bader, Stephen W. Scherer, Yu Lu, Karun K. Singh

## Abstract

There are hundreds of risk genes associated with autism spectrum disorder (ASD), but signaling networks at the protein level remain unexplored. We use neuron-specific proximity-labeling proteomics (BioID) to identify protein-protein interaction (PPI) networks for 41 ASD-risk genes. Neuron-specific PPI networks, including synaptic transmission proteins, are disrupted by *de novo* missense variants. The PPI network map reveals convergent pathways, including mitochondrial/metabolic processes, Wnt signaling, and MAPK signaling. CRISPR knockout reveal an association between mitochondrial activity and ASD-risk genes. The PPI network shows an enrichment of 112 additional ASD-risk genes and differentially expressed genes from post-mortem ASD patients. Clustering of risk genes based on PPI networks identifies gene groups corresponding to clinical behavior score severity. Our data reveal that cell type-specific PPI networks can identify individual and convergent ASD signaling networks, provide a method to assess patient variants, and reveal biological insight into disease mechanisms and sub-cohorts of ASD.
