## Supplementary material for "Neuron-specific protein network mapping of autism risk genes identifies shared biological mechanisms and disease relevant pathologies": Table S2

### Sheet: INFO
Table S2. Comparison of BioID2 PPI networks identified in HEK293 cells and mouse cortical neurons
Biotinylation scores are average ratios of protein abundances between gene-of-interest and luciferase controls as a percentage of the gene-of-interest protein interaction
NS: not significant

### Sheet: DLG4
Gene	HEK_Biotinylation	Mouse_Biotinylation
2021-09-05	0.474363	NS
2021-09-11	0.527469	NS
Ablim1	NS	0.513138
Adam22	NS	0.426018
Adgrb1	NS	0.534593
Adgrb3	NS	0.50974
Adgrl1	NS	0.295127
Adgrl3	NS	0.388803
Afdn	0.497342	NS
Ahcyl1	0.513141	NS
Ankrd26	0.431026	NS
Anks1B	NS	0.555975
Ap2S1	0.424459	NS
Arhgap17	0.470454	NS
Arhgap39	NS	0.381618
Arhgef7	0.481516	NS
Arl2	0.420466	NS
Asns	0.494909	NS
Atp2B1	0.550544	NS
Baiap2	NS	0.616401
Bcr	0.497881	NS
Begain	NS	0.603561
Brk1	0.587374	NS
C16Orf70	0.424152	NS
C1Orf226	0.445507	NS
Cacng2	NS	0.592586
Cacng8	NS	0.469705
Ccnb1	0.549674	NS
Ccnb2	0.463161	NS
Cdkl5	NS	0.49739
Cenpe	0.416443	NS
Cep55	0.453584	NS
Cit	NS	0.495771
Cnksr2	NS	0.586925
Cnksr3	0.440476	NS
Cnnm3	0.521988	NS
Ctnnb1	0.463588	0.355774
Cxadr	0.597107	NS
Cyfip2	0.51896	NS
Cyld	0.517206	0.407819
Dab2Ip	NS	0.536241
Dlg1	NS	0.506282
Dlg2	NS	0.620988
Dlg3	NS	0.517833
Dlg4	1	1
Dlgap1	NS	0.69288
Dlgap2	NS	0.616564
Dlgap3	NS	0.629198
Dlgap4	NS	0.565071
Dst	0.503019	NS
Eif4E2	0.482973	NS
Elfn1	NS	0.649069
Elfn2	NS	0.548587
Enah	NS	0.46623
Erbb4	NS	0.473151
Erbin	0.484974	NS
Evi5	0.489644	NS
Exoc4	0.468032	NS
Fam126A	0.468788	NS
Fam171A2	NS	0.315546
Fam175B	0.447971	NS
Fam21C	0.435941	NS
Fibp	0.452902	NS
Flot2	0.592641	NS
Frmpd4	NS	0.572942
Ftsj1	0.53169	NS
Gab1	0.475966	NS
Gabra1	NS	0.538015
Gabrb1	NS	0.460813
Gabrg2	NS	0.469295
Gfpt1	0.55856	NS
Git2	0.434714	NS
Glud1	NS	0.193546
Gpr50	0.752303	NS
Gria1	NS	0.519905
Gria2	NS	0.537362
Gria3	NS	0.444053
Grin1	NS	0.695614
Grin2A	NS	0.518452
Grin2B	NS	0.714672
Haus2	0.451508	NS
Haus3	0.477634	NS
Homer1	NS	0.496637
Ift81	0.493262	NS
Iqsec1	NS	0.538267
Iqsec2	NS	0.535356
Jup	0.547894	NS
Kcnab2	NS	0.486353
Kctd12	NS	0.348182
Kiaa1671	0.499926	NS
Kidins220	0.418772	NS
Kif13B	0.605738	NS
Kif14	0.461547	NS
Kif1B	0.593645	NS
Limd1	0.484363	NS
Lrrc4B	NS	0.479887
Lrrc7	NS	0.653122
Luzp1	0.48625	NS
Lzts2	0.534946	NS
Lzts3	NS	0.464709
Mark2	0.420199	NS
Mink1	NS	0.410107
Mtap	0.46883	NS
Mtmr1	0.687137	NS
Nbr1	0.462372	NS
Nde1	0.424764	NS
Nectin2	0.77969	NS
Nectin3	0.474875	NS
Net1	0.753711	NS
Nos1	NS	0.44743
Nos1Ap	NS	0.313557
Notch2	0.439182	NS
Nsfl1C	NS	0.325757
Numb	0.470171	NS
Ofd1	0.46869	NS
Pald1	0.442557	NS
Pan2	0.429251	NS
Peak1	0.466218	0.288114
Pigk	0.516988	NS
Pkp4	0.442043	NS
Plppr2	NS	0.535673
Plppr4	NS	0.622385
Polr2C	0.422904	NS
Ppfibp1	0.419609	NS
Ppia	NS	0.112051
Prickle2	NS	0.442807
Ptpn13	0.476514	NS
Rapgef6	0.461488	NS
Rasal2	0.500954	NS
Rictor	0.471953	NS
Rlim	0.496829	NS
Rrbp1	NS	0.174882
Rtn4	NS	0.188514
Rusc2	0.436618	NS
Ruvbl1	NS	0.20307
Scrib	0.513771	NS
Sdccag3	0.467291	NS
Sdk2	0.488837	NS
Sfxn4	0.428423	NS
Sh3Gl1	0.478714	NS
Sh3Kbp1	NS	0.441932
Shank1	NS	0.546763
Shank2	NS	0.638657
Shank3	NS	0.535338
Shisa6	NS	0.488184
Shisa9	NS	0.830417
Sipa1L1	0.428276	0.363611
Ska2	0.466522	NS
Ska3	0.452269	NS
Slc38A2	0.424822	NS
Slc4A4	NS	0.433228
Slc4A7	0.593363	NS
Slitrk5	NS	0.53711
Snap29	0.447957	NS
Sntb2	0.698162	NS
Sorbs1	0.428166	NS
Stk4	0.419304	NS
Syngap1	NS	0.651846
Tanc2	0.471835	0.415611
Tjap1	0.624197	NS
Tjp1	0.505461	NS
Tjp2	0.5073	NS
Tk1	0.437642	NS
Tm9Sf3	0.441812	NS
Tp53Bp2	0.462266	NS
Ttf2	0.49377	NS
Txnl1	0.592742	NS
Usp6Nl	0.485182	NS
Vangl1	0.537875	NS
Vangl2	0.635813	0.666372
Vipas39	0.461544	NS
Zdhhc5	0.669757	NS

### Sheet: ETFB
Gene	HEK_Biotinylation	Mouse Biotinylation
2021-09-09	0.0872585	NS
2021-09-11	0.0749906	NS
Abi1	0.0719676	NS
Acadm	NS	0.222947
Acat1	NS	0.140225
Add1	0.0853766	NS
Add3	0.0849556	NS
Afg3L2	NS	0.129326
Ahcyl1	NS	0.145558
Ahnak	0.0843898	NS
Ak3	0.249835	0.1519
Apbb1	0.0890339	NS
Atad3A	NS	0.116621
Atp5B	NS	0.128529
Atp6V0D1	0.22377	NS
Atpif1	NS	0.361604
Bclaf1	0.0893024	NS
Bphl	0.206811	NS
Btf3L4	NS	0.139662
Cecr2	0.211477	NS
Chchd3	NS	0.224612
Ciz1	0.245222	NS
Clcc1	0.0436758	NS
Cxadr	0.0826431	NS
Dap3	0.324573	NS
Dbt	0.819764	0.191688
Diexf	0.217262	NS
Dlat	NS	0.424457
Dld	NS	0.143576
Dlst	NS	0.298014
Dnaja3	0.251804	NS
Dnajb6	0.267185	NS
Drosha	0.254105	NS
Dsg2	0.0805622	NS
Emc3	0.208813	NS
Ensa	0.0774797	NS
Epb41	0.0859952	NS
Epb41L2	0.0631507	NS
Epb41L3	0.0792633	NS
Etfa	0.982921	0.346037
Etfb	1	1
Flna	0.0800106	NS
Foxred1	0.27587	NS
Gab1	0.0887063	NS
Gemin4	0.245077	NS
Gfm1	NS	0.238722
Gfm2	0.208227	NS
Gli3	0.235687	NS
Gls	NS	0.269935
Glud1	0.262496	0.159865
Glyr1	NS	0.129514
Heatr3	0.246358	NS
Hist1H3G	NS	0.0459764
Hist2H2Aa3	0.27603	NS
Hnrnpm	0.237195	NS
Hspb1	0.243712	NS
Hspd1	NS	0.256157
Hspe1	0.70819	0.557166
Idh2	0.241186	NS
Ints12	0.061555	NS
Jagn1	0.227192	NS
Jun	0.0617886	NS
Kiaa0319L	0.0587152	NS
Lmna	0.0250428	NS
Lonp1	NS	0.121298
Lrpprc	NS	0.173025
Map1B	0.0831221	NS
Marcksl1	0.0600428	NS
Mecr	NS	0.202414
Mgme1	0.367117	NS
Mrpl39	0.208742	NS
Mrps10	0.441413	NS
Mrps27	0.223663	0.215335
Mrps31	NS	0.596509
Mrps35	NS	0.200165
Mrps5	NS	0.137376
Mrps9	0.259217	0.195031
Msmo1	0.244534	NS
Myl12A	0.0707783	NS
Myl6	0.0824947	NS
Naca	NS	0.143977
Nasp	0.0838955	NS
Nbr1	0.0553128	NS
Ndufa12	NS	0.143545
Ndufa2	0.212931	0.179232
Ndufa5	0.306132	0.402773
Ndufa6	0.247766	0.194487
Ndufa9	NS	0.138739
Ndufs1	NS	0.210798
Ndufs2	NS	0.212497
Ndufs3	0.29365	0.206688
Ndufs4	NS	0.136236
Ndufs6	NS	0.157279
Ndufs7	0.245884	0.143487
Ndufv1	0.253012	0.242133
Ndufv2	0.264638	0.180627
Nipsnap1	NS	0.158401
Nlgn4X	0.0883714	NS
Nos1	NS	0.123561
Nsdhl	0.238767	NS
Nt5Dc3	NS	0.209333
Nup62	0.239021	NS
Ogdh	NS	0.127335
Oxct1	NS	0.135105
Park7	0.228839	NS
Pccb	0.246907	NS
Pcgf5	0.25747	NS
Pcnp	0.0814111	NS
Pdk1	NS	0.17225
Pdk2	NS	0.13494
Pdk3	NS	0.162461
Pdlim1	0.0867869	NS
Pelp1	0.235972	NS
Prdx2	0.221046	NS
Prkar2A	0.0785327	NS
Psma4	0.229478	NS
Ptcd3	NS	0.169733
Ptma	0.0675045	NS
Pycr2	0.240364	0.353726
Rai14	0.0681365	NS
Rbfox2	0.240335	NS
Rbm14	0.240428	NS
Rbm27	0.0825181	NS
Rnf219	0.0899373	NS
Rplp0	0.206566	NS
Rps24	NS	0.046124
Ruvbl2	0.0825493	NS
Scrib	0.0876063	NS
Sf3B4	0.0796764	NS
Shmt2	0.503792	NS
Slc38A1	0.0808462	NS
Slc39A10	0.0210696	NS
Slc3A2	0.0714313	NS
Slirp	NS	0.188324
Slk	0.0855803	NS
Spast	0.317317	NS
Sptan1	0.0887153	NS
Sptbn1	0.0866498	NS
Steap3	0.079822	NS
Stmn1	0.0813314	NS
Stoml2	NS	0.156532
Stx5	0.0628904	NS
Stxbp1	0.276642	NS
Syngap1	0.412557	NS
Tagln2	0.0871132	NS
Taok2	0.264394	NS
Thrap3	0.0890978	NS
Timm44	0.395535	0.203873
Tjp1	0.0760121	NS
Tjp2	0.0864443	NS
Tmem97	0.271237	NS
Tpd52	0.0798093	NS
Trmt10C	NS	0.130883
Uqcrc1	0.219931	NS
Utp4	0.225885	NS
Vapb	0.0790076	NS
Vwa8	NS	0.12702
Zbtb33	0.215523	NS
Zc3H18	0.0709304	NS
Zc3Hav1	0.0838944	NS
Znf326	0.207709	NS
Zranb2	0.0518503	NS

### Sheet: SPAST
Gene	HEK_Biotinylation	Mouse_Biotinylation
2021-09-06	0.0858309	NS
2021-09-07	0.0950994	NS
Abi2	0.0758502	NS
Acat1	0.249078	NS
Acbd5	NS	0.596614
Acin1	0.121092	NS
Acot7	0.23881	NS
Add1	0.0879145	NS
Add3	0.098661	NS
Afdn	NS	0.150119
Aimp1	NS	0.298092
Akap12	0.103734	NS
Aldh9A1	NS	0.228117
Amph	NS	0.146182
Ank2	NS	0.145708
Anln	0.105581	NS
Anp32E	0.228845	NS
Anxa7	0.238383	NS
Apbb1	0.122034	NS
Apc	NS	0.133258
Arfgap1	NS	0.256622
Arfip2	0.0838767	NS
Arid3B	0.239519	NS
Atl1	NS	0.240071
Atp1A2	NS	0.241341
Aurkb	0.36288	NS
Bcas3	NS	0.231915
Bcr	0.107368	NS
Bin1	NS	0.135029
Bod1L1	0.106419	NS
Bphl	0.233669	NS
Bsdc1	0.241742	NS
Bsg	0.111981	NS
C19Orf43	0.0963967	NS
Camsap3	NS	0.136534
Canx	0.293177	NS
Cct8	NS	0.234186
Cdc16	NS	0.222859
Cdc42Bpa	0.104718	NS
Cep170	NS	0.149595
Clcc1	0.231078	NS
Clta	NS	0.23229
Coil	0.092464	NS
Cs	NS	0.15048
Cstb	0.238504	NS
Cxadr	0.0879077	NS
Cyb5R3	0.236607	NS
Dad1	0.229082	NS
Dap3	0.227022	NS
Dars	NS	0.247055
Dazap1	0.237861	NS
Diexf	0.289908	NS
Dnaja3	0.242716	NS
Dnajb6	0.260314	NS
Dock7	0.118733	0.227527
Emd	0.269252	0.35487
Eno1	0.247976	NS
Epb41	0.105289	NS
Epb41L2	0.0721311	NS
Epb41L3	0.0797096	NS
Epb41L5	0.11188	NS
Eprs	NS	0.243165
Erbin	0.0889327	NS
Fam21	NS	0.227576
Fermt2	0.0916232	NS
Fhl1	NS	0.224151
Flna	0.103186	NS
Fmr1	NS	0.230893
Ftsj1	0.102488	NS
Gmds	0.231982	NS
Gpatch4	0.104766	NS
Gprasp1	NS	0.495348
Gramd1B	NS	0.925648
H13	NS	0.375863
Hacd3	NS	0.226422
Hdlbp	NS	0.219934
Hip1R	NS	0.122875
Hist1H1B	NS	0.22229
Hist1H1C	0.108512	0.236998
Hist1H1E	NS	0.229105
Hist1H2Ac	NS	0.150476
Hm13	0.334575	NS
Hnrnpa0	NS	0.236989
Hpf1	0.226927	NS
Hsd17B11	0.229682	NS
Iars	NS	0.222679
Idh2	0.26825	NS
Idh3G	0.226875	NS
Impdh2	0.243488	NS
Ist1	0.252876	NS
Jup	0.110928	NS
Kcnb2	NS	0.229376
Kndc1	NS	0.148168
Ktn1	NS	0.272747
Larp4B	NS	0.115111
Lrrc59	0.28488	0.369058
Ltv1	0.233034	NS
Maged1	0.256821	0.222541
Map1A	NS	0.141132
Map2	NS	0.121641
Mki67	0.10434	NS
Mpc2	NS	0.261559
Mrps34	0.317835	NS
Msmo1	0.23363	NS
Mtdh	NS	0.403682
Myef2	0.227377	NS
Myl12A	0.0961544	NS
Myl6	0.12256	NS
Naca	0.0958356	NS
Nacad	NS	0.255751
Nasp	0.0979087	NS
Nav3	NS	0.226061
Ncl	0.0981931	NS
Ndufa5	0.234792	NS
Nectin2	0.103501	NS
Nos1Ap	0.107052	NS
Npm1	0.106124	NS
Numb	0.118881	NS
Nyap2	NS	0.134068
Pcbp1	0.2393	NS
Pcgf5	0.244559	NS
Pclo	NS	0.150179
Pcnp	0.114125	NS
Pdcd6Ip	NS	0.14294
Pex11B	0.227394	NS
Pkm	0.263603	NS
Ppia	0.239595	NS
Ppp6R3	0.119792	NS
Prdx1	0.23971	NS
Prdx2	0.252354	NS
Prkar2A	0.122349	NS
Prkra	NS	0.239284
Prpf6	0.240261	NS
Prrc2B	0.235317	NS
Psd3	NS	0.2213
Psmc4	NS	0.262675
Ptges3	0.257435	NS
Ptpn13	0.122595	NS
Pum2	0.242194	NS
Purb	NS	0.343005
Rab3Gap2	NS	0.225221
Rack1	0.239924	NS
Rae1	0.242674	NS
Rai14	0.119276	NS
Raph1	0.104424	NS
Rars	NS	0.236388
Rbbp4	0.109037	NS
Rbbp6	0.099476	NS
Rbm14	0.242503	NS
Rbmx	0.242705	NS
Rdh11	0.251087	NS
Rpl7A	NS	0.249772
Rplp0	0.240252	NS
Rpn2	0.255825	NS
Rps15	0.22797	NS
Rps27A	NS	0.236772
Rps6	NS	0.237172
Rrbp1	NS	0.46969
Rtn4	0.260312	0.240167
Ruvbl1	0.0984373	NS
Ruvbl2	0.0902119	NS
Safb	0.242524	NS
Sart3	0.119121	NS
Scrib	0.108355	NS
Sh3Gl1	0.333293	0.255316
Shank2	NS	0.149008
Slc1A3	NS	0.223136
Slc39A7	0.315852	NS
Slc4A7	0.0932741	NS
Smap1	NS	0.262884
Snap47	NS	0.222404
Soat1	0.233893	NS
Spast	1	1
Sptbn1	NS	0.145504
Ssb	0.0912598	NS
Stau2	NS	0.251935
Steap3	0.0925798	NS
Stmn1	0.1002	NS
Strn	NS	0.147374
Stt3A	0.257282	NS
Sv2A	NS	0.290284
Syap1	0.268955	NS
Tardbp	0.233724	NS
Tchp	0.230163	NS
Tcof1	0.0975562	NS
Tecr	0.226169	NS
Thrap3	0.109311	0.127552
Tmem97	0.240173	NS
Tmpo	0.328903	NS
Tpd52	0.0952318	NS
Tpd52L2	0.117368	NS
Txn	0.251205	NS
Uba1	NS	0.213099
Ubp1	0.231218	NS
Ufl1	0.240077	NS
Vapa	NS	0.236509
Vapb	NS	0.257062
Vcp	NS	0.273979
Vdac2	0.247134	NS
Wasf2	0.106355	NS
Wdhd1	0.113663	NS
Wdr36	0.234989	NS
Zc3H11A	0.0878925	NS
Zc3H18	0.108197	NS
Zdbf2	NS	0.321464
Zdhhc5	0.0987442	NS
Zmym1	0.251736	NS

### Sheet: STXBP1
Gene	HEK_Biotinylation	Mouse_Biotinylation
Nufip2	NS	0.19825
Hist1H4H	NS	0.208309
Ddx17	NS	0.213048
Lrpprc	NS	0.227993
Glud1	NS	0.228967
Pgk1	NS	0.229185
Hist1H3G	NS	0.232267
Cpeb4	NS	0.233522
Pdhb	NS	0.234265
Aco2	NS	0.236145
Hspa9	NS	0.236984
Cs	NS	0.238008
Csde1	0.18232	0.407225
Ppp1Cb	NS	0.407978
Slc4A10	NS	0.413156
Tenm1	NS	0.415942
Caskin1	NS	0.416467
Macf1	NS	0.416938
Git1	NS	0.417951
Apba1	NS	0.420574
Vcp	NS	0.423695
Hcn4	NS	0.426329
Psd3	NS	0.426334
Grm5	NS	0.431079
Cdc42Bpa	NS	0.43741
Map4	NS	0.438729
Ubr4	NS	0.440412
Fmr1	NS	0.441012
Cttn	NS	0.442588
Eif4G3	0.187851	0.442965
Prkra	NS	0.446272
Nyap2	NS	0.447213
Epb41L3	NS	0.448543
Cep170B	NS	0.450408
Arl8A	NS	0.45626
Unc13A	NS	0.461555
Sncb	NS	0.471881
Stmn1	NS	0.472874
Gabrg2	NS	0.47554
Gucy1B3	NS	0.485996
Map2	NS	0.491005
Fam131B	NS	0.494501
Rtn4	NS	0.498162
Scn1A	NS	0.501932
Cxadr	NS	0.536387
Wasf1	NS	0.54611
Palm2	NS	0.599642
Cox2	NS	0.610998
Stx1B	NS	0.711692
Stx1A	NS	0.800901
Stxbp1	1	1
Dock7	0.142281	NS
Usp10	0.180246	NS
Zc3H11A	0.180367	NS
Nop2	0.18059	NS
Fbl	0.180734	NS
Tbcd	0.180862	NS
Fasn	0.180953	NS
Rpl26	0.180973	NS
Abcf1	0.181053	NS
Dnttip2	0.181121	NS
Actr1A	0.181171	NS
Rpl37	0.181238	NS
Trim25	0.181463	NS
Znf281	0.181796	NS
Ugdh	0.182037	NS
Crkl	0.182087	NS
Ercc6L	0.182168	NS
Actl6A	0.182298	NS
Cnot7	0.182704	NS
Bzw1	0.182708	NS
Pgam5	0.18285	NS
Map1B	0.183018	NS
Cd2Ap	0.183021	NS
Etf1	0.183056	NS
Strap	0.183339	NS
Pus1	0.18346	NS
G3Bp1	0.183645	NS
Mapre1	0.183662	NS
Rps7	0.183671	NS
Acly	0.183787	NS
G3Bp2	0.184067	NS
Ckap5	0.18421	NS
Utp14A	0.184279	NS
Nbas	0.18465	NS
Wdr75	0.184729	NS
Rab3Gap1	0.184735	NS
Bag2	0.185297	NS
Mcu	0.185409	NS
Cacybp	0.185433	NS
Sae1	0.185743	NS
Haus6	0.186373	NS
Tra2A	0.186418	NS
Cdk18	0.186531	NS
Bysl	0.186574	NS
Ehmt1	0.186717	NS
Blm	0.186884	NS
Cpsf2	0.187483	NS
Sesn2	0.187492	NS
Ranbp2	0.187603	NS
Dynlt1	0.187658	NS
Rpsa	0.18781	NS
Gemin5	0.187979	NS
Rhot2	0.188137	NS
Cul1	0.188199	NS
Vcpip1	0.188318	NS
Ruvbl2	0.188324	NS
Nvl	0.188424	NS
Hdac2	0.188665	NS
Copb2	0.188674	NS
Ankrd28	0.188682	NS
Slc4A1Ap	0.188912	NS
Ruvbl1	0.189486	NS
Kif1Bp	0.189685	NS
Gcat	0.189821	NS
Ppp6R3	0.189896	NS
Ift74	0.189948	NS
Txlng	0.19013	NS
C10Orf2	0.190172	NS
Cdca2	0.190243	NS
Rpp30	0.190372	NS
Smarcc2	0.190375	NS
Timm44	0.190698	NS
Serbp1	0.190942	NS
Rbm22	0.191259	NS
Rbm34	0.19188	NS
Eif5B	0.19336	NS
Cep170	0.193668	NS
Eif5	0.19371	NS
Rad21	0.19381	NS
Mtfp1	0.193942	NS
Kpna2	0.194589	NS
Tfip11	0.194779	NS
Iws1	0.19527	NS
Thrap3	0.196007	NS
Wtap	0.196285	NS
Rab3Gap2	0.196627	NS
Enah	0.196662	NS
Kif11	0.197353	NS
Luzp1	0.197861	NS
Pop1	0.197891	NS
Pum3	0.197944	NS
Myl6	0.198264	NS
Vim	0.202517	NS
Eif3H	0.202769	NS
Myh9	0.202984	NS
Park7	0.203258	NS
Eef1D	0.203446	NS
Ckap2	0.203923	NS
Ublcp1	0.204153	NS
Coil	0.204298	NS
Eif4B	0.205729	NS
Eif4G1	0.206188	NS
Fkbp15	0.206917	NS
Eef1B2	0.208892	NS
Kifc1	0.209754	NS
Psmd7	0.21214	NS
Mrps9	0.214109	NS
Eif3I	0.215699	NS
Txlna	0.218062	NS
Psmc2	0.223274	NS
Haus1	0.224979	NS
Stx2	0.228673	NS
Rprd2	0.236717	NS
Tbl3	0.241367	NS
Spice1	0.251644	NS
Focad	0.332129	NS
Saal1	0.402949	NS
Cenph	0.615812	NS

### Sheet: SYNGAP1
Gene	HEK_Biotinylation	Mouse_Biotinylation
2021-09-02	0.132029	NS
2021-09-07	0.125626	NS
2021-09-09	0.118726	NS
Aak1	NS	0.231857
Abat	NS	0.451191
Abcd3	NS	0.213122
Abi1	0.138688	NS
Ablim1	NS	0.443997
Acadl	NS	0.43277
Acin1	0.148255	NS
Aco2	NS	0.40599
Add1	0.0924121	NS
Add3	0.11455	NS
Adgrb3	NS	0.381533
Adgrl2	0.118136	NS
Adgrl3	NS	0.441447
Afdn	0.147366	NS
Afg3L2	NS	0.383058
Agap3	0.275913	0.386989
Ahctf1	0.148696	NS
Ahnak	0.109453	NS
Aldh5A1	NS	0.382522
Aldh6A1	NS	0.41313
Ank2	NS	0.23879
Ankrd17	0.264204	NS
Anks1A	0.290643	NS
Anks1B	NS	0.959644
Ap1M1	NS	0.154345
Apc	0.272227	NS
Araf	0.269652	NS
Arhgap39	NS	0.424827
Asrgl1	NS	0.256183
Ate1	0.25212	NS
Atp5J2	NS	0.387746
Atxn2L	NS	0.237796
Bach1	0.281434	NS
Bclaf1	0.108421	0.163983
Begain	NS	0.568269
Birc6	NS	0.233909
Bsg	0.141373	NS
Camsap1	NS	0.228862
Camsap2	0.256887	0.224094
Capza2	0.253155	NS
Cbx8	0.26213	NS
Ccdc88A	NS	0.20599
Cct2	0.158891	NS
Cct8	0.155529	NS
Cd2Ap	0.443665	NS
Cep170	NS	0.218277
Cep44	0.256404	NS
Cep85	0.25628	NS
Cep97	0.385725	NS
Cfdp1	0.107068	NS
Champ1	0.145582	NS
Cltc	NS	0.430059
Cnn3	0.315818	NS
Cnot1	0.271508	NS
Cnot10	0.254861	NS
Cnot3	0.321677	NS
Cnot7	0.264574	NS
Coil	NS	0.228005
Copb2	NS	0.437038
Cox2	NS	0.377076
Cox5B	NS	0.413612
Cpeb4	0.270358	NS
Cs	NS	0.482172
Csde1	0.289791	NS
Ctps1	0.267333	NS
Cttn	0.410162	NS
Cxadr	0.111107	NS
Cyfip2	0.115876	NS
Cyld	0.28695	NS
Cyth2	NS	0.394398
Dap3	0.265859	NS
Dbnl	0.278315	0.226384
Dcp1A	0.375237	NS
Dcp1B	0.318638	NS
Dcp2	0.272476	NS
Ddhd1	0.309223	NS
Ddx3X	0.327136	NS
Ddx6	0.300983	NS
Dhx29	0.158862	0.213232
Diexf	0.264874	NS
Dlg2	NS	0.725585
Dlg3	NS	0.56548
Dlg4	NS	0.785815
Dlgap1	NS	0.640545
Dlgap2	NS	0.67588
Dlgap3	NS	0.824449
Dlgap4	NS	0.462815
Dlst	NS	0.438217
Dnajb2	0.257248	NS
Dnajb6	0.273113	NS
Dnmbp	0.259679	NS
Dock3	NS	0.396407
Dsg2	0.117745	NS
Dvl3	0.256672	NS
Eci1	NS	0.37801
Edc3	0.366894	NS
Edc4	0.40358	NS
Eef1B2	0.130345	0.20048
Eef1D	0.128738	NS
Eif2Ak2	0.272796	NS
Eif3B	NS	0.210755
Eif4E2	0.282671	NS
Eif4G3	NS	0.170354
Eif5A	NS	0.420833
Elfn1	NS	0.5912
Enah	NS	0.389499
Epb41	0.111815	NS
Epb41L1	NS	0.225349
Epb41L2	0.0871404	NS
Epb41L3	0.102314	NS
Epb41L5	0.122124	NS
Eps15L1	0.259115	NS
Esyt1	0.118418	NS
Etfb	NS	0.399781
Evl	NS	0.543179
Fam114A2	0.129968	NS
Fbxo41	NS	0.400489
Fgfr1Op	0.300154	NS
Flna	0.113921	NS
Ftsj1	0.143136	NS
Gigyf2	0.289009	NS
Gle1	0.274606	NS
Glud1	NS	0.44885
Glul	NS	0.242246
Gprasp1	NS	0.392303
Gprin1	NS	0.230436
Grin1	NS	0.550997
Grin2A	NS	0.519871
Grin2B	NS	0.707312
Gstm1	NS	0.21176
Gtf3C6	0.271123	NS
Haus2	0.256074	NS
Haus8	0.263028	NS
Hax1	NS	0.378364
Hcfc1	0.147777	NS
Hist1H1C	0.131466	0.251861
Hist1H1E	0.14364	NS
Hist1H4I	0.146046	NS
Hist2H2Aa3	0.148626	NS
Homer1	NS	0.466942
Hspa1A	0.285529	NS
Hspa1B	NS	0.381512
Hspa8	0.307642	NS
Hspb1	0.267166	NS
Huwe1	NS	0.213544
Idh3A	NS	0.392849
Ipo8	0.255176	NS
Iqsec1	NS	0.490297
Iqsec2	NS	0.48367
Irs4	0.127952	NS
Itsn2	0.274955	NS
Kalrn	NS	0.468808
Kcnq2	NS	0.559426
Kiaa1522	0.109096	NS
Kiaa1524	0.273937	NS
Kiaa1671	0.268145	NS
Kidins220	0.106461	NS
Kif23	0.137415	NS
Ktn1	NS	0.224839
Lmna	0.148095	NS
Lrba	0.158102	NS
Lrrc59	0.124606	NS
Lrrc7	NS	0.75457
Lsm14A	0.311333	NS
Map1A	NS	0.172836
Map1B	0.135803	0.157334
Map2	NS	0.129232
Map3K7	0.296532	NS
Map4	0.116837	0.18107
Map4	0.116837	0.228703
Map6	NS	0.242839
Mapk10	0.267646	NS
Mapk8Ip3	NS	0.218706
Mapt	NS	0.199894
Marcksl1	0.0875058	NS
Mbd3	0.136265	NS
Mink1	NS	0.409634
Mki67	0.120569	NS
Mocs3	0.252338	NS
Mprip	0.13132	NS
Mre11	0.268557	NS
Mrpl16	0.267051	NS
Myh9	0.128278	NS
Myl12A	0.106206	NS
Myl6	0.122531	NS
N4Bp1	0.291785	NS
N4Bp2	0.276221	NS
Naca	0.138337	NS
Nap1L4	NS	0.217171
Nasp	0.0955274	NS
Nbr1	0.360217	NS
Nck1	0.267365	NS
Nck2	0.31947	NS
Ncl	0.0759579	0.156906
Ndufv1	0.33759	NS
Nectin2	0.0731333	NS
Nlgn4Y	0.121502	NS
Nol8	0.128559	NS
Nolc1	0.148153	NS
Nos1Ap	NS	0.382302
Npm1	0.0968619	0.204046
Nudc	NS	0.238299
Nup50	0.0953761	NS
Nyap2	NS	0.223903
Ocrl	0.256038	NS
Pabpc1	0.282891	NS
Pabpc4	0.296099	NS
Paics	0.125888	NS
Palld	0.265037	NS
Palm2	NS	0.227966
Pard3	0.139383	NS
Patl1	0.277254	NS
Pcm1	0.318974	NS
Pcnp	0.123048	NS
Pdcl3	0.282765	NS
Pdlim5	0.265276	NS
Peak1	0.311602	0.602536
Pebp1	NS	0.190059
Phactr4	0.127208	NS
Plk1	0.255906	NS
Plrg1	0.127392	NS
Ppa2	NS	0.376535
Ppfia1	0.154781	NS
Ppia	NS	0.537288
Ppp3R1	NS	0.446159
Pprc1	0.28847	NS
Prickle2	NS	0.493928
Prkar2A	0.15684	0.226228
Prpf40A	0.142263	NS
Psmb2	0.136402	NS
Puf60	0.15338	NS
Rab3A	NS	0.375508
Rad54L	0.255297	NS
Rai14	0.100679	NS
Rbbp6	0.126871	NS
Rbm25	0.134333	NS
Rbm33	0.277413	NS
Rbm4	0.278737	NS
Rbsn	NS	0.24935
Rif1	0.14707	NS
Ripk1	0.253059	NS
Rnf213	0.141271	NS
Rnf219	0.309238	NS
Rnps1	0.143722	NS
Rpa1	0.132992	NS
Rpl15	0.258238	NS
Rpl18A	0.265917	NS
Rpl21	NS	0.438964
Rrbp1	0.126028	0.123565
Rtn4	NS	0.159823
Rufy3	NS	0.227449
Ruvbl1	0.126125	0.238244
Ruvbl2	0.128695	0.166265
Safb	0.119912	NS
Sass6	0.255776	NS
Scrib	0.124583	NS
Sdhb	NS	0.399916
Serbp1	NS	0.22475
Set	0.143828	NS
Sf3B2	0.135732	NS
Sgip1	NS	0.210869
Sh3Gl1	0.283043	NS
Sh3Kbp1	NS	0.879906
Shank1	NS	0.585841
Shank2	NS	0.727319
Shank3	0.122706	0.477767
Sipa1L1	NS	0.420124
Sipa1L2	NS	0.723112
Skp1	0.261612	NS
Slc30A1	0.14026	NS
Slc38A2	0.137632	NS
Slc39A6	0.119013	NS
Slc3A2	0.111744	NS
Slitrk5	0.131286	NS
Slk	0.126693	NS
Smchd1	0.157108	NS
Sncb	NS	0.179797
Snw1	0.14108	NS
Snx18	0.318487	NS
Snx9	0.340466	NS
Sphkap	NS	0.214075
Sptan1	0.1053	NS
Sptbn1	0.107923	NS
Srrm1	0.1336	NS
Ssb	0.0956173	NS
Stau1	0.327197	NS
Stau2	0.319771	0.236224
Stim1	0.134407	NS
Stk3	0.263584	NS
Stmn1	NS	0.199317
Strn	NS	0.215399
Stx5	0.0995654	NS
Stxbp1	0.261064	NS
Sugp2	0.156656	0.204467
Syngap1	1	1
Synj1	NS	0.395562
Tanc2	NS	0.512343
Tbc1D10B	0.127791	NS
Tcerg1	0.15626	NS
Tcof1	0.125417	NS
Tfcp2	0.25141	NS
Thrap3	0.103342	NS
Timm21	0.259387	NS
Tjp1	0.315096	NS
Tnik	NS	0.420489
Tnrc6A	0.256898	NS
Tnrc6B	0.307442	NS
Tpd52L2	0.14781	NS
Tpx2	0.141554	NS
Trim28	0.124428	NS
Trim37	0.421496	NS
Trmt2A	0.254237	NS
Trp53Bp1	NS	0.222309
Tubg1	NS	0.389688
Txndc9	0.256049	NS
U2Surp	0.148029	NS
Ubp1	0.277773	NS
Upf1	0.257533	NS
Vars	0.266966	NS
Vim	NS	0.237802
Vps45	NS	0.231523
Vps51	NS	0.235565
Wdhd1	0.125457	NS
Wdr44	0.145503	NS
Wdr6	0.126129	NS
Xrcc6	0.154078	NS
Xrn1	0.318618	NS
Ythdf1	0.258615	NS
Ythdf2	0.363192	NS
Ythdf3	0.330043	NS
Ywhab	0.333439	NS
Ywhae	0.469165	0.437382
Ywhag	0.52889	0.470579
Ywhah	NS	0.441848
Ywhaz	0.428819	NS
Zc3H11A	0.112633	NS
Zc3H18	0.117909	NS
Zdbf2	0.307638	NS
Zdhhc5	0.0816375	NS
Znf326	0.256081	NS

### Sheet: TAOK2
Gene	HEK_Biotinylation	Mouse_Biotinylation
2021-09-02	0.114597	NS
2021-09-07	0.10404	NS
Abi1	0.108455	NS
Acin1	0.139345	NS
Add3	0.101685	NS
Adgrl2	0.102118	NS
Adgrl3	NS	0.65983
Afdn	NS	0.338449
Ahctf1	0.115942	NS
Ahnak	0.100312	NS
Arf4	0.227234	NS
Arhgap39	NS	0.295849
Atl1	NS	0.30371
Basp1	NS	0.306371
Bcr	NS	0.367839
Bora	0.110874	NS
Bsg	0.129518	NS
Bub1	0.230296	NS
C11Orf58	0.135848	NS
Cacybp	0.259895	NS
Cbx3	0.126961	NS
Cdc37	0.233323	NS
Cdc42Bpa	0.136048	NS
Cep97	0.250101	NS
Cfdp1	0.10446	NS
Champ1	0.115513	NS
Chchd3	0.235564	NS
Clasp2	0.231943	NS
Cnksr2	NS	0.326694
Cnn3	0.230587	NS
Cnot2	NS	0.412379
Cops2	0.236438	NS
Cpsf6	NS	0.210752
Cs	NS	0.222166
Csnk1E	0.229162	NS
Ctnnd2	NS	0.304618
Cttn	0.261721	NS
Cxadr	0.101747	NS
Cyld	0.24428	NS
Dcp1A	0.258637	NS
Dcp1B	0.220364	NS
Ddhd1	0.227483	NS
Ddx3X	0.241142	NS
Dhrs1	NS	0.212665
Dlg3	NS	0.314367
Dlg4	NS	0.506158
Dlgap3	NS	0.451504
Dlst	NS	0.219191
Dnaja3	NS	0.219704
Dnajb2	NS	0.308715
Dock7	0.131618	NS
Dsg1B	NS	0.302461
Dsg2	0.110143	NS
Dsp	NS	0.280745
Dvl1	NS	0.44099
Dvl2	NS	0.416358
Dvl3	NS	0.509238
Edc3	0.255383	NS
Edc4	0.249141	NS
Eef1B2	0.119851	0.213917
Eef1D	0.11875	NS
Eif2Ak2	0.22924	NS
Eif4E2	0.269506	NS
Eif4G3	NS	0.293356
Eif5A	0.237414	NS
Elavl4	NS	0.306696
Epb41	0.100272	NS
Epb41L3	0.0995333	NS
Epb41L5	0.10431	NS
Esyt1	0.108169	NS
Fam114A2	0.118965	NS
Fam129B	0.129662	NS
Fbxo41	NS	0.664187
Fgfr1Op	0.266123	NS
Flna	0.10746	NS
Gabra2	NS	0.363488
Gabrb3	NS	0.381693
Gabrg2	NS	0.400163
Gak	0.23172	NS
Gigyf2	0.257982	NS
Gk	0.226784	NS
Glrx3	0.244647	NS
Gphn	NS	0.463523
Gprasp1	NS	0.304913
Gria2	NS	0.292671
Grin1	NS	0.420725
Grin2B	NS	0.512773
H3F3C	NS	0.202727
Hcfc1	0.116598	NS
Herc5	0.243861	NS
Hist1H1C	NS	0.218925
Hist1H1D	0.125313	NS
Hist1H2Bp	NS	0.201635
Hist1H4H	NS	0.186189
Hist1H4I	0.119605	NS
Hist2H2Aa1	NS	0.193799
Hist2H2Aa3	0.120727	NS
Hmgcs1	0.226187	0.21897
Hnrnpdl	0.266371	NS
Hnrnpll	0.533729	0.290714
Hsbp1	NS	0.329324
Hsp90Aa1	0.471454	NS
Hsp90Ab1	0.4236	NS
Idh3A	NS	0.20729
Ifit1	0.298969	NS
Ilf2	0.129871	NS
Inppl1	0.251565	NS
Ints4	0.256846	NS
Iqsec1	NS	0.294532
Irs4	0.12337	NS
Kcnb2	NS	0.376348
Kctd16	NS	0.37041
Kiaa1522	0.112654	NS
Kiaa1671	0.227342	NS
Kidins220	0.103104	NS
Kif23	0.111978	NS
Lmna	0.126654	NS
Lrrc59	0.116049	NS
Lrrc7	NS	0.650967
Lsm14A	0.232263	NS
Ltv1	0.240705	NS
Map1B	0.120968	NS
Map2	NS	0.193487
Map4	0.104172	0.222528
Mapk8Ip3	NS	0.28033
Mapre2	0.220505	NS
Marcks	NS	0.304702
Mbd3	0.112666	NS
Mccc2	NS	0.2856
Men1	0.263477	NS
Mfap1	0.110687	NS
Mib2	NS	0.206246
Mink1	NS	0.322666
Mki67	0.105059	NS
Mprip	0.124486	NS
Mrpl16	0.228802	NS
Mtx2	0.229065	NS
Myh9	0.12047	NS
Myl12A	0.0997056	NS
Myl6	0.111831	NS
Nap1L1	0.14047	NS
Nav1	NS	0.285373
Nbr1	0.247908	NS
Nckap1	0.130468	0.283504
Ndrg3	NS	0.19902
Ndufs2	0.230016	NS
Necap2	0.222528	NS
Nedd4L	NS	0.212599
Nlgn4Y	0.104417	NS
Nol8	0.1201	NS
Nolc1	0.123308	NS
Nup188	0.229859	NS
Nup85	0.242986	NS
Oxct1	NS	0.224358
Paics	0.123544	NS
Pan3	0.231235	NS
Pcm1	0.269442	NS
Pcnp	0.112036	NS
Pdcl3	0.226915	NS
Pdha1	NS	0.22309
Pdlim5	0.225107	NS
Pfdn2	0.228927	NS
Phactr4	0.117001	NS
Pja1	0.272336	NS
Pkm	NS	0.22502
Plppr4	NS	0.497357
Plrg1	0.105365	NS
Pole	0.224106	NS
Polr2E	0.228308	NS
Ppp1R10	0.122548	NS
Ppp1R9B	NS	0.340606
Pprc1	0.260964	NS
Prnp	NS	0.29911
Prpf40A	0.127453	NS
Psmb2	0.256707	NS
Pspc1	0.133406	NS
Puf60	0.13837	NS
Pura	NS	0.281829
Rack1	NS	0.221555
Ranbp2	NS	0.402049
Rangap1	NS	0.314251
Rasal2	0.140022	NS
Rbbp6	0.107978	NS
Rbm25	0.121276	NS
Rbm39	NS	0.300393
Rbm4	0.271335	NS
Rer1	0.123041	NS
Rif1	0.126518	NS
Rnf219	0.261168	NS
Rnps1	0.129249	NS
Rpa1	0.114122	NS
Rpap3	0.271177	NS
Rpl10	NS	0.215177
Rpl13A	NS	0.284658
Rpl14	NS	0.30173
Rpp30	0.23927	NS
Rps21	NS	0.208093
Rrbp1	0.117394	0.203964
Rtn4	NS	0.191887
Ruvbl1	0.126451	NS
Ruvbl2	0.133843	NS
Safb2	0.120384	NS
Sap18	0.120072	NS
Sart1	0.131542	NS
Scrib	0.118811	NS
Sec61A1	0.230321	NS
Secisbp2	0.249961	NS
Set	0.110803	NS
Sf3A2	0.135988	NS
Sf3A3	0.249431	NS
Sf3B2	0.118868	NS
Shank2	NS	0.597747
Shank3	0.107787	NS
Slc16A1	0.225374	NS
Slc25A4	0.224705	NS
Slc25A5	0.237202	NS
Slc25A51	NS	0.301675
Slc30A1	0.119132	NS
Slc35B2	0.301623	NS
Slc39A6	0.103408	NS
Slc3A2	0.109334	NS
Slk	0.120766	NS
Smchd1	0.128026	NS
Sncb	NS	0.209943
Snrpd3	0.140664	NS
Snw1	0.112261	NS
Snx9	0.25348	NS
Sorbs2	NS	0.28543
Sptan1	0.0950482	NS
Sptbn1	0.0985859	NS
Srcin1	NS	0.301491
Srrm1	0.123762	NS
Ssbp1	0.220475	NS
Stim1	0.115618	NS
Stip1	0.505181	NS
Stxbp1	0.259539	NS
Sugp2	0.128086	NS
Syngap1	NS	0.337498
Tanc2	NS	0.322551
Taok1	0.274814	NS
Taok2	1	1
Tbc1D10B	0.116083	NS
Tcerg1	0.134321	NS
Tcof1	0.10241	NS
Tfcp2	0.252805	NS
Tjp1	NS	0.503962
Tp53	0.246906	NS
Tpx2	0.120671	NS
Trim25	0.264087	NS
Trim37	0.227997	NS
Ttf2	0.330029	NS
Ttll12	0.242675	NS
U2Surp	0.127111	NS
Uaca	0.797399	NS
Ubap2L	NS	0.296057
Ube2M	0.264928	NS
Ubp1	0.263121	NS
Ubtf	0.1128	NS
Upf1	0.239771	NS
Uqcr10	0.222324	NS
Urb1	0.236885	NS
Utp14A	0.132777	NS
Vac14	0.224003	NS
Wapl	0.131185	NS
Wars	NS	0.222821
Wdhd1	0.113178	NS
Wdr44	0.126258	NS
Wdr45	0.229003	NS
Wdr6	0.132319	NS
Xrn1	0.243505	NS
Ythdf2	0.227997	NS
Ywhae	NS	0.294814
Ywhag	NS	0.285605
Zc3H18	0.103001	NS
Znf638	0.131028	NS

### Sheet: MECP2
Gene	HEK_Biotinylation	Mouse_Biotinylation
2410004B18Rik	NS	0.583671
Acin1	NS	0.314598
Alkbh5	0.772682	NS
Ascc3	0.66046	NS
Atrx	0.550859	NS
Atxn1	NS	0.331361
Aurkb	0.524569	NS
Bud31	0.495415	NS
C11Orf58	0.64281	NS
C18Orf25	0.548486	NS
C19Orf43	0.652663	NS
C1Qbp	1.32581	NS
Cbx1	0.535011	NS
Cbx3	0.701035	NS
Cbx5	0.950377	NS
Cbx8	0.571443	NS
Cetn2	0.510593	NS
Cfdp1	0.695475	NS
Ctcf	0.816941	NS
Ctr9	NS	0.600549
Dkc1	0.564363	NS
Dnajc8	0.745845	NS
E430025E21Rik	NS	0.0523306
Ebna1Bp2	0.579265	NS
Ehmt1	NS	0.744843
Eif5B	NS	0.228968
Erh	NS	0.848363
Esf1	0.614046	NS
Exoc8	0.556797	NS
Exosc5	0.495495	NS
Exosc6	0.559952	NS
Exosc8	0.591377	NS
Exosc9	0.703597	NS
Fam50A	0.587761	NS
Fosl2	NS	0.343226
Foxk2	NS	0.322765
Fus	0.692814	NS
Fxr1	NS	0.282922
Fxr2	NS	0.23815
Gemin4	0.674293	NS
Gins4	0.516259	NS
Glyr1	NS	0.598402
Gnl3	NS	0.237951
Gpatch4	0.580791	NS
Gps2	0.553267	NS
Gtf2B	0.506468	0.273613
Gtf2E2	0.726578	NS
Gtf2F1	0.731879	NS
Gtpbp10	0.710293	NS
H2Afx	NS	0.503949
H2Afy2	0.653895	NS
H2Afz	0.667779	0.494393
Hdac2	NS	0.529022
Hdgf	0.628101	NS
Hdgfrp2	0.710741	NS
Hdgfrp3	NS	0.380481
Hist1H1A	NS	0.522986
Hist1H1B	NS	0.52097
Hist1H1C	NS	0.77148
Hist1H1D	0.637266	0.74645
Hist1H1E	0.658895	0.844999
Hist1H2Bj	0.808441	NS
Hist1H2Bp	NS	0.516694
Hist1H4H	NS	0.555374
Hist1H4I	0.720158	NS
Hist2H2Bf	0.641306	NS
Hk2	0.489889	NS
Hmg20A	NS	0.511287
Hmgb1	0.72124	0.355151
Hmgxb4	0.653947	NS
Hnrnpa1	0.740833	NS
Hnrnpab	0.616608	NS
Hoxb9	0.720532	NS
Hp1Bp3	0.506523	NS
Ilkap	0.515043	NS
Iws1	0.554159	0.309609
Jun	0.545743	NS
Kiaa1143	0.773274	NS
Kpna3	1.25029	0.725593
Kpna4	1.54151	NS
Mecp2	1	1
Mepce	NS	0.230812
Mphosph10	0.515289	NS
Mphosph6	0.551151	NS
Mrps22	NS	0.316483
Mrps34	NS	0.334046
Nans	0.50054	NS
Ncl	0.930682	0.595356
Nol4	NS	1.65052
Nolc1	0.672022	NS
Npm1	NS	0.655272
Nucks1	0.945008	0.672806
Parp1	0.745817	NS
Pcnp	0.822423	NS
Phf21A	NS	0.590416
Phf6	0.506538	NS
Pinx1	0.6526	NS
Ppm1G	0.615948	NS
Prpf40A	NS	0.253554
Psip1	NS	0.497251
Psme3	NS	0.227437
Ptma	1.23872	NS
Purg	NS	0.23221
Rbm22	0.678799	NS
Rbm8A	0.56782	NS
Rcor3	NS	0.230584
Rpl26	NS	0.569462
Rpl28	NS	0.516721
Rpl29	NS	0.516664
Rpl3	NS	0.59099
Rpl34	NS	0.569136
Rpl35A	NS	0.51609
Rpl37	NS	0.702223
Rpl4	NS	0.59085
Rpl6	NS	0.649245
Rpl8	NS	0.486398
Rps18	NS	0.246892
Rps19	NS	0.23367
Rps26	NS	0.529728
Rps8	NS	0.531796
Rtf1	0.626828	NS
Sap130	NS	0.287943
Sarnp	0.48689	NS
Scaf1	NS	0.256543
Sde2	0.528704	NS
Set	0.773819	NS
Sf3B4	0.60737	NS
Slc25A4	0.519328	NS
Slu7	0.550414	NS
Smarcad1	0.53287	NS
Smarcc1	NS	0.261244
Smc3	NS	0.238523
Sncb	NS	0.260621
Snrpd3	NS	0.413728
Snrpn	NS	0.332858
Ssb	0.687694	NS
Sub1	0.63978	NS
Supt7L	NS	0.259774
Taf10	NS	0.26874
Tars	0.533902	NS
Tbcb	0.493585	NS
Tbl1X	NS	0.274897
Tbl1Xr1	0.653883	NS
Tbl2	0.501198	NS
Tceb3	0.62539	NS
Tcf20	NS	0.754993
Terf2	0.670865	NS
Terf2Ip	NS	0.280054
Tfip11	NS	0.442321
Trim28	0.621129	NS
Uimc1	0.740772	NS
Utp3	0.62292	NS
Wbp11	0.608121	NS
Xrcc6	0.619212	NS
Ybx1	0.541346	NS
Zbtb33	0.623381	NS
Zc3H11A	0.635275	NS
Zfp28	0.488687	NS
Zfp280D	NS	0.276979
Zfp62	NS	0.766832
Zfr	NS	0.762813
Zhx3	NS	0.251034
Znf24	0.555486	NS
Znf280C	0.698579	NS
Zranb2	0.823735	NS
