## Supplementary material for "Neuron-specific protein network mapping of autism risk genes identifies shared biological mechanisms and disease relevant pathologies": Table S3

### Sheet: INFO
Table S3. Comparison of BioID2 PPI network enriched cellular components identified in HEK293 cells and mouse cortical neurons
Statistical analysis done on g:Profiler, Benjamini-Hochberg FDR adjusted p-values (Log10)
NS: not significant, adj. p-value > 0.05

### Sheet: DLG4
Cellular Component	HEK_adj.pvalue	Mouse_adj.pvalue
cell cortex	1.3206	NS
Flemming body	1.3206	NS
intracellular non-membrane-bounded organelle	1.3206	NS
non-membrane-bounded organelle	1.3206	NS
vesicle	1.3206	NS
chromosome, centromeric region	1.36892	NS
lamellipodium	1.36892	NS
gamma-catenin-TCF7L2 complex	1.43614	NS
spindle pole	1.45162	NS
desmosome	1.54426	NS
protein-containing complex	1.60603	NS
condensed chromosome, centromeric region	1.69825	NS
mitotic spindle microtubule	1.74309	NS
kinetochore	1.77511	NS
SCAR complex	1.79473	NS
midbody	1.80469	NS
outer kinetochore	1.91646	NS
HAUS complex	2.00076	NS
spindle midzone	2.06842	NS
intracellular anatomical structure	2.1073	NS
hemidesmosome	2.29024	NS
mitotic spindle	2.6408	NS
catenin-TCF7L2 complex	2.65693	NS
microtubule associated complex	2.65693	NS
supramolecular complex	2.68932	NS
kinesin complex	2.80582	NS
spindle microtubule	3.18886	NS
polymeric cytoskeletal fiber	3.21675	NS
zonula adherens	3.99554	NS
microtubule	4.1327	NS
cytoplasm	4.35193	NS
spindle	4.78526	NS
cell-cell contact zone	4.88241	NS
microtubule organizing center	4.88241	NS
focal adhesion	5.92922	NS
centrosome	5.97981	NS
cell-substrate junction	6.64036	NS
microtubule cytoskeleton	6.95672	NS
cytosol	7.76273	NS
adherens junction	8.85461	NS
postsynaptic specialization	NS	39.2216
postsynapse	NS	36.9885
glutamatergic synapse	1.36892	35.4602
postsynaptic density	NS	33.2198
asymmetric synapse	NS	33.0816
neuron to neuron synapse	NS	32.2126
synapse	4.88241	28.8115
cell junction	12.7113	27.7367
dendrite	NS	21.832
dendritic tree	NS	21.8039
postsynaptic membrane	NS	21.4114
neuron projection	NS	21.2784
ionotropic glutamate receptor complex	NS	21.0151
neurotransmitter receptor complex	NS	21.0151
somatodendritic compartment	NS	20.8087
synaptic membrane	NS	19.9078
postsynaptic specialization membrane	NS	19.1488
plasma membrane bounded cell projection	1.57244	18.7157
cell projection	1.52476	18.4433
integral component of plasma membrane	NS	18.0993
postsynaptic density membrane	NS	18.0993
intrinsic component of postsynaptic specialization membrane	NS	17.6961
plasma membrane region	3.46296	17.6176
intrinsic component of plasma membrane	NS	17.2075
postsynaptic density, intracellular component	NS	16.4483
intrinsic component of postsynaptic density membrane	NS	16.3455
receptor complex	NS	15.9899
intrinsic component of postsynaptic membrane	NS	15.8363
dendritic spine	NS	15.7602
ion channel complex	NS	15.6521
neuron spine	NS	15.5592
postsynaptic specialization, intracellular component	NS	15.5267
transmembrane transporter complex	NS	15.1859
integral component of postsynaptic specialization membrane	NS	15.1308
intrinsic component of synaptic membrane	NS	15.1308
plasma membrane signaling receptor complex	NS	15.0556
transporter complex	NS	14.7178
integral component of membrane	NS	14.4897
integral component of postsynaptic density membrane	NS	13.7157
integral component of postsynaptic membrane	NS	13.6068
intrinsic component of membrane	NS	13.516
integral component of synaptic membrane	NS	13.3382
cation channel complex	NS	12.393
plasma membrane	3.05185	12.3432
cell periphery	2.17848	12.0797
excitatory synapse	NS	11.5821
plasma membrane protein complex	NS	10.9099
axon	NS	9.78077
AMPA glutamate receptor complex	NS	9.11789
membrane	2.17789	7.47337
presynapse	1.79473	6.81741
cell projection membrane	NS	6.5614
cerebellar mossy fiber	NS	6.15207
dendritic shaft	NS	6.14172
dendrite membrane	NS	6.00093
neuronal cell body	NS	5.93052
NMDA selective glutamate receptor complex	NS	5.93052
membrane protein complex	NS	5.33271
neuron projection membrane	NS	5.31595
cell body	NS	5.16212
presynaptic membrane	NS	4.63121
leading edge membrane	NS	4.31975
neuromuscular junction	NS	4.15479
integral component of presynaptic membrane	NS	4.13083
distal axon	NS	4.11476
dendritic spine membrane	NS	3.81712
intrinsic component of presynaptic membrane	NS	3.81712
juxtaparanode region of axon	NS	3.81712
cell leading edge	1.43096	3.66768
basolateral plasma membrane	4.37688	3.66043
neuron projection terminus	NS	3.59272
GABA-A receptor complex	NS	3.58824
GABA receptor complex	NS	3.37957
basal plasma membrane	4.88241	3.30573
anchoring junction	10.0248	3.30573
basal part of cell	4.79333	3.16077
lateral plasma membrane	3.15846	3.07133
synaptic cleft	NS	3.07133
voltage-gated potassium channel complex	NS	3.07133
extrinsic component of plasma membrane	NS	2.89408
Schaffer collateral - CA1 synapse	NS	2.79958
potassium channel complex	NS	2.7839
parallel fiber to Purkinje cell synapse	NS	2.6568
anchored component of postsynaptic density membrane	NS	2.61769
anchored component of postsynaptic specialization membrane	NS	2.61769
dendrite cytoplasm	NS	2.61769
growth cone	NS	2.55855
main axon	NS	2.55855
site of polarized growth	NS	2.49859
ciliary tip	NS	2.49312
caveola	NS	2.42396
anchored component of postsynaptic membrane	NS	2.2769
cholinergic synapse	NS	2.2769
cell-cell junction	7.02291	2.257
neuron projection cytoplasm	NS	2.24551
synaptic vesicle	NS	2.23897
extrinsic component of cytoplasmic side of plasma membrane	NS	2.23264
cytoplasmic side of plasma membrane	NS	2.22703
dendritic growth cone	NS	2.20896
axon terminus	NS	2.20745
hippocampal mossy fiber to CA3 synapse	NS	2.17091
plasma membrane raft	NS	2.14173
Z disc	NS	2.14173
exocytic vesicle	NS	2.10173
GABA-ergic synapse	NS	2.08128
I band	NS	2.08128
cytoplasmic side of membrane	NS	2.01406
secretory vesicle	NS	1.98933
sarcoplasmic reticulum membrane	NS	1.95216
exocytic vesicle membrane	NS	1.93423
synaptic vesicle membrane	NS	1.93423
T-tubule	NS	1.93128
extrinsic component of membrane	NS	1.86332
supramolecular fiber	2.17848	1.86266
apicolateral plasma membrane	NS	1.86266
dendrite terminus	NS	1.86266
supramolecular polymer	2.16482	1.8493
terminal bouton	NS	1.74791
Scrib-APC-beta-catenin complex	1.43614	1.7447
dendritic spine cytoplasm	NS	1.7447
neuron projection branch point	NS	1.7447
parallel fiber	NS	1.7447
pinceau fiber	NS	1.7447
anchored component of synaptic membrane	NS	1.74322
sarcomere	NS	1.7421
bicellular tight junction	NS	1.73544
transport vesicle	NS	1.63356
transport vesicle membrane	NS	1.60425
contractile actin filament bundle	NS	1.5992
stress fiber	NS	1.5992
tight junction	1.91031	1.5852
myofibril	NS	1.57475
postsynaptic cytosol	NS	1.57475
ciliary membrane	NS	1.54359
actin filament bundle	NS	1.50436
AIP1-IRE1 complex	NS	1.50436
apical cytoplasm	NS	1.50436
asymmetric, glutamatergic, excitatory synapse	NS	1.50436
climbing fiber	NS	1.50436
inward rectifier potassium channel complex	NS	1.50436
VCP-NSFL1C complex	NS	1.50436
actomyosin	NS	1.49113
contractile fiber	NS	1.48889
cytoplasmic region	NS	1.47168
apical junction complex	4.49024	1.47032
cytoskeleton	6.72835	1.42663
beta-catenin-TCF7L2 complex	NS	1.35653
dendritic branch	NS	1.35653
extrinsic component of postsynaptic density membrane	NS	1.35653
perisynaptic space	NS	1.35653
region of cytosol	NS	1.316

### Sheet: ETFB
Cellular Component	HEK_adj.pvalue	Mouse_adj.pvalue
cellular_component	NS	1.35297
ribonucleoprotein complex	3.17746	1.48369
organelle envelope lumen	NS	1.55925
acrosomal matrix	NS	1.66162
mitochondrial ribonuclease P complex	NS	1.66162
mitochondrial intermembrane space	NS	1.67191
ribosome	1.7812	1.91697
cellular anatomical entity	NS	1.95126
ribosomal subunit	2.0344	2.11541
mitochondrial ribosome	2.68515	2.428
organellar ribosome	2.68515	2.428
electron transfer flavoprotein complex	NS	3.40156
mitochondrial electron transfer flavoprotein complex	NS	3.40156
small ribosomal subunit	2.0344	3.925
tricarboxylic acid cycle enzyme complex	NS	3.93834
mitochondrial small ribosomal subunit	3.55535	4.29913
organellar small ribosomal subunit	3.55535	4.29913
intracellular anatomical structure	6.91755	4.31891
intracellular organelle lumen	7.69562	4.34704
membrane-enclosed lumen	7.69562	4.34704
organelle lumen	7.69562	4.34704
dihydrolipoyl dehydrogenase complex	NS	4.34704
myelin sheath	NS	4.47489
oxoglutarate dehydrogenase complex	NS	4.73602
mitochondrial pyruvate dehydrogenase complex	NS	5.02119
mitochondrial nucleoid	1.7812	5.03619
nucleoid	1.7812	5.03619
protein-containing complex	6.00023	5.21268
membrane protein complex	NS	5.91826
organelle	7.03285	6.16949
organelle membrane	1.65254	6.17168
pyruvate dehydrogenase complex	NS	6.66817
intracellular organelle	5.51706	6.70238
catalytic complex	1.61527	7.56346
membrane-bounded organelle	6.50831	7.81759
intracellular membrane-bounded organelle	4.63921	8.45047
cytoplasm	4.67742	8.82835
envelope	4.78804	13.6551
organelle envelope	4.78804	13.6551
respirasome	6.63681	14.0605
respiratory chain complex	5.91126	14.287
mitochondrial respirasome	6.91755	14.4334
inner mitochondrial membrane protein complex	4.2902	16.0834
mitochondrial respiratory chain complex I	7.23957	16.7624
NADH dehydrogenase complex	7.23957	16.7624
respiratory chain complex I	7.23957	16.7624
organelle inner membrane	6.00023	16.8837
mitochondrial inner membrane	6.43636	17.6739
mitochondrial membrane	5.41388	18.2105
mitochondrial envelope	5.05293	18.3653
mitochondrial matrix	8.71228	20.2283
mitochondrial protein-containing complex	7.10151	24.9907
oxidoreductase complex	6.24459	26.1154
mitochondrion	7.69562	38.9734
membrane	1.34785	NS
Scrib-APC-beta-catenin complex	1.45538	NS
axon	1.46567	NS
cell-substrate junction	1.61581	NS
cytosol	1.61581	NS
focal adhesion	1.65015	NS
neuron to neuron synapse	1.65254	NS
asymmetric synapse	1.6843	NS
cortical cytoskeleton	1.6843	NS
nuclear protein-containing complex	2.01567	NS
nucleus	2.01567	NS
vesicle	2.0344	NS
spectrin-associated cytoskeleton	2.08122	NS
basal part of cell	2.10242	NS
axolemma	2.1855	NS
basal plasma membrane	2.1855	NS
nuclear body	2.22905	NS
basolateral plasma membrane	2.43215	NS
cell-cell contact zone	2.48943	NS
nucleolus	2.5471	NS
adherens junction	2.68515	NS
actin cytoskeleton	2.83447	NS
cytoskeleton	2.8849	NS
cell junction	3.24557	NS
nucleoplasm	3.41518	NS
intracellular non-membrane-bounded organelle	3.56256	NS
non-membrane-bounded organelle	3.56256	NS
extracellular membrane-bounded organelle	3.73623	NS
extracellular organelle	3.73623	NS
extracellular vesicle	3.73623	NS
spectrin	3.73623	NS
anchoring junction	3.81745	NS
extracellular exosome	4.01816	NS
cell-cell junction	4.2902	NS
nuclear lumen	4.68135	NS

### Sheet: SPAST
Cellular Component	HEK_adj.pvalue	Mouse_adj.pvalue
rough endoplasmic reticulum	1.50807	1.33229
cell-cell contact zone	NS	1.33229
integral component of membrane	NS	1.33229
transport vesicle membrane	NS	1.33229
protein-containing complex	3.9465	1.33864
cell projection membrane	NS	1.34676
A band	NS	1.35796
integral component of organelle membrane	NS	1.35796
membrane	1.57026	1.38469
ribbon synapse	NS	1.38478
cytoskeleton	2.54302	1.38735
intracellular non-membrane-bounded organelle	6.91609	1.38735
bicellular tight junction	NS	1.38735
dendritic shaft	NS	1.38735
myelin sheath	NS	1.38735
apical distal dendrite	NS	1.39166
lipid tube	NS	1.39166
intrinsic component of endoplasmic reticulum membrane	NS	1.39352
nuclear membrane	1.4476	1.39964
integral component of endoplasmic reticulum membrane	NS	1.44655
neuron spine	NS	1.44655
ruffle membrane	NS	1.45318
cytoplasmic stress granule	NS	1.46774
dendrite terminus	NS	1.47179
dendritic spine	NS	1.47179
nuclear envelope	1.41731	1.53827
non-membrane-bounded organelle	6.91609	1.53827
exocytic vesicle membrane	NS	1.53827
synaptic vesicle membrane	NS	1.53827
T-tubule	NS	1.53827
endomembrane system	NS	1.56892
axon	NS	1.60339
anchoring junction	5.30777	1.75585
hippocampal mossy fiber to CA3 synapse	NS	1.75585
supramolecular complex	NS	1.75585
dendritic growth cone	NS	1.7704
extrinsic component of synaptic vesicle membrane	NS	1.85422
M band	NS	1.94997
tight junction	NS	1.98724
leading edge membrane	NS	2.04242
main axon	NS	2.11156
cytoplasm	6.7112	2.15782
polysome	NS	2.25099
Derlin-1 retrotranslocation complex	NS	2.31484
endoplasmic reticulum tubular network membrane	NS	2.31484
glutamatergic synapse	NS	2.3395
cell-cell junction	1.88647	2.36721
cell projection	NS	2.57614
apical junction complex	NS	2.66812
plasma membrane bounded cell projection	NS	2.66812
dendritic branch	NS	2.72294
axon initial segment	NS	2.84399
organelle membrane	NS	2.88393
endoplasmic reticulum	2.2569	3.05105
endoplasmic reticulum membrane	1.88647	3.07951
primary dendrite	NS	3.09679
neuron projection	NS	3.13237
organelle subcompartment	NS	3.13237
postsynapse	1.49021	3.42974
nuclear outer membrane-endoplasmic reticulum membrane network	2.18599	3.44152
endoplasmic reticulum tubular network	2.04089	3.46962
somatodendritic compartment	NS	3.68619
neuronal cell body	NS	3.73223
neuron to neuron synapse	NS	3.9583
postsynaptic specialization	NS	3.9583
endoplasmic reticulum subcompartment	2.60791	4.11571
asymmetric synapse	NS	4.11571
postsynaptic density	NS	4.11571
cell body	NS	4.12814
synapse	1.37821	4.16358
cell junction	5.8872	4.16485
dendrite	NS	4.26057
dendritic tree	NS	4.26057
aminoacyl-tRNA synthetase multienzyme complex	NS	5.79418
vesicle lumen	1.30534	NS
cytoplasmic vesicle lumen	1.30763	NS
secretory granule lumen	1.31689	NS
nucleolus	1.32984	NS
exon-exon junction complex	1.33435	NS
H4/H2A histone acetyltransferase complex	1.33435	NS
NuA4 histone acetyltransferase complex	1.33435	NS
basal plasma membrane	1.34585	NS
ATPase complex	1.34649	NS
mitochondria-associated endoplasmic reticulum membrane	1.35314	NS
cell division site	1.37731	NS
gamma-catenin-TCF7L2 complex	1.41006	NS
oligosaccharyltransferase III complex	1.41006	NS
Scrib-APC-beta-catenin complex	1.41006	NS
U6atac snRNP	1.41006	NS
dynein axonemal particle	1.41098	NS
actin cytoskeleton	1.43501	NS
basolateral plasma membrane	1.48871	NS
DNA helicase complex	1.49021	NS
Ino80 complex	1.49021	NS
site of polarized growth	1.49021	NS
septin complex	1.51944	NS
septin cytoskeleton	1.51944	NS
septin ring	1.51944	NS
growth cone	1.53612	NS
fibrillar center	1.56486	NS
mitochondrial nucleoid	1.5734	NS
nucleoid	1.5734	NS
nuclear speck	1.58845	NS
lamellipodium	1.59298	NS
SCAR complex	1.59298	NS
extracellular region	1.63922	NS
ficolin-1-rich granule lumen	1.71972	NS
spindle pole	1.71972	NS
SWI/SNF superfamily-type complex	1.71972	NS
basal part of cell	1.74061	NS
histone deacetylase complex	1.74061	NS
small ribosomal subunit	1.74061	NS
cell leading edge	1.88301	NS
midbody	1.97863	NS
zonula adherens	1.97863	NS
INO80-type complex	2.04089	NS
extracellular space	2.09059	NS
R2TP complex	2.23935	NS
sperm annulus	2.23935	NS
adherens junction	2.24496	NS
nuclear protein-containing complex	2.30175	NS
ASAP complex	2.40255	NS
cytoplasmic region	2.58591	NS
spindle pole centrosome	2.82016	NS
Swr1 complex	2.82016	NS
nuclear body	2.90174	NS
oligosaccharyltransferase complex	2.90174	NS
vesicle	3.43119	NS
cell cortex	3.93734	NS
cell cortex region	4.04172	NS
cytosol	4.12004	NS
ribonucleoprotein complex	5.26262	NS
focal adhesion	5.35376	NS
cell-substrate junction	6.00478	NS
extracellular membrane-bounded organelle	6.00478	NS
extracellular organelle	6.00478	NS
extracellular vesicle	6.00478	NS
extracellular exosome	6.38801	NS
intracellular membrane-bounded organelle	7.03038	NS
nucleoplasm	7.17469	NS
nuclear lumen	7.31965	NS
intracellular organelle	8.53569	NS
intracellular organelle lumen	9.05833	NS
membrane-enclosed lumen	9.05833	NS
organelle lumen	9.05833	NS
intracellular anatomical structure	9.09392	NS
nucleus	9.09392	NS
membrane-bounded organelle	9.16061	NS
organelle	9.16061	NS

### Sheet: STXBP1
Cellular Component	HEK_adj.pvalue	Mouse_adj.pvalue
cell projection membrane	NS	1.3308
dendrite	NS	1.3308
dendritic tree	NS	1.3308
distal dendrite	NS	1.3308
mitochondrion	NS	1.3308
nuclear periphery	NS	1.3308
primary dendrite	NS	1.3308
VCP-NSFL1C complex	NS	1.3308
intrinsic component of presynaptic membrane	NS	1.35972
spindle midzone	NS	1.35972
integral component of presynaptic membrane	NS	1.50648
apical dendrite	NS	1.51206
calyx of Held	NS	1.51206
neuromuscular junction	NS	1.51206
somatodendritic compartment	NS	1.51206
apical distal dendrite	NS	1.51829
plasma membrane	NS	1.55588
neuron projection terminus	NS	1.55694
mitochondrial matrix	NS	1.69054
axon terminus	NS	1.70881
main axon	NS	1.72687
cytoplasm	1.62332	1.75686
dendrite terminus	NS	1.7621
intrinsic component of plasma membrane	NS	1.7621
cytoskeleton	1.60753	1.76669
axon initial segment	NS	1.8435
membrane	NS	1.84681
leading edge membrane	NS	1.87332
integral component of plasma membrane	NS	1.90708
myelin sheath	NS	1.95285
dendritic growth cone	NS	2.07092
neuron to neuron synapse	NS	2.07125
site of polarized growth	NS	2.07125
growth cone	NS	2.09691
asymmetric synapse	NS	2.17148
basal dendrite	NS	2.18571
postsynaptic density	NS	2.18571
cell leading edge	NS	2.23545
postsynaptic specialization	NS	2.72021
intrinsic component of synaptic membrane	NS	2.72164
presynapse	NS	2.7767
integral component of synaptic membrane	NS	2.93107
presynaptic membrane	NS	3.2158
distal axon	NS	3.31503
CA3 pyramidal cell dendrite	NS	3.39744
presynaptic active zone	NS	3.52962
glutamatergic synapse	NS	3.67491
presynaptic active zone membrane	NS	3.67491
synaptic membrane	NS	3.67491
plasma membrane region	NS	4.77197
postsynapse	NS	4.77197
cell junction	NS	5.2235
cell projection	NS	6.30637
axon	NS	6.35341
neuron projection	NS	6.35341
plasma membrane bounded cell projection	NS	6.35341
synapse	NS	6.35341
proteasome accessory complex	1.31459	NS
proteasome regulatory particle	1.31459	NS
ribosomal subunit	1.31459	NS
SWI/SNF complex	1.38195	NS
catalytic complex	1.40965	NS
extrinsic component of postsynaptic specialization membrane	1.40965	NS
SMN-Gemin2 complex	1.40965	NS
SMN-Sm protein complex	1.40965	NS
dynein axonemal particle	1.4458	NS
eukaryotic translation initiation factor 3 complex	1.4458	NS
cytosolic ribosome	1.44649	NS
cell-substrate junction	1.44938	NS
focal adhesion	1.48862	NS
methyltransferase complex	1.50115	NS
H4 histone acetyltransferase complex	1.59051	NS
mitotic spindle microtubule	1.62332	NS
nuclear chromosome	1.62332	NS
ribonuclease P complex	1.62332	NS
Swr1 complex	1.62332	NS
fibrillar center	1.68843	NS
npBAF complex	1.72372	NS
SMN complex	1.72372	NS
small-subunit processome	1.74914	NS
multimeric ribonuclease P complex	1.78311	NS
HAUS complex	1.8691	NS
membrane-bounded organelle	1.91618	NS
ribonuclease MRP complex	1.94902	NS
spindle microtubule	1.94902	NS
nuclear body	1.98104	NS
intracellular membrane-bounded organelle	1.99186	NS
polysome	1.99186	NS
ATPase complex	2.06096	NS
spindle	2.06096	NS
INO80-type complex	2.12632	NS
ribosome	2.1851	NS
mitotic spindle	2.20887	NS
nucleolar ribonuclease P complex	2.29263	NS
R2TP complex	2.29263	NS
sno(s)RNA-containing ribonucleoprotein complex	2.29263	NS
H4/H2A histone acetyltransferase complex	2.39877	NS
NuA4 histone acetyltransferase complex	2.39877	NS
supramolecular polymer	2.39959	NS
supramolecular fiber	2.44009	NS
microtubule cytoskeleton	2.53687	NS
preribosome	2.54692	NS
centrosome	2.55742	NS
SWI/SNF superfamily-type complex	2.5951	NS
DNA helicase complex	2.65322	NS
eukaryotic translation elongation factor 1 complex	2.65322	NS
Ino80 complex	2.65322	NS
microtubule organizing center	2.72651	NS
eukaryotic translation initiation factor 4F complex	2.78774	NS
microtubule associated complex	2.85548	NS
polymeric cytoskeletal fiber	2.95955	NS
nuclear protein-containing complex	3.07619	NS
microtubule	3.25605	NS
organelle	3.37666	NS
supramolecular complex	3.48011	NS
intracellular organelle	4.84277	NS
nucleus	6.26484	NS
intracellular organelle lumen	6.95884	NS
membrane-enclosed lumen	6.95884	NS
organelle lumen	6.95884	NS
ribonucleoprotein complex	7.06053	NS
intracellular anatomical structure	7.21765	NS
nucleolus	7.73955	NS
intracellular non-membrane-bounded organelle	7.7608	NS
non-membrane-bounded organelle	7.7608	NS
cytosol	8.7229	NS
nucleoplasm	8.8936	NS
nuclear lumen	9.62589	NS
protein-containing complex	11.2007	NS

### Sheet: SYNGAP1
Cellular Component	HEK_adj.pvalue	Mouse_adj.pvalue
mitochondrion	NS	1.30559
cytoplasm	6.27598	1.31127
coated membrane	NS	1.31127
membrane coat	NS	1.31127
DNA helicase complex	NS	1.33175
mitotic spindle	1.6672	1.36941
Ino80 complex	NS	1.39152
mitotic spindle microtubule	NS	1.39152
non-motile cilium	NS	1.4055
intracellular non-membrane-bounded organelle	17.0213	1.41267
photoreceptor outer segment	NS	1.44382
clathrin coat	NS	1.51308
dendritic growth cone	NS	1.52141
juxtaparanode region of axon	NS	1.52141
microtubule	2.59095	1.60462
anchored component of postsynaptic membrane	NS	1.60462
cholinergic synapse	NS	1.60462
cilium	NS	1.60462
dynein axonemal particle	NS	1.60462
Swr1 complex	NS	1.60462
transport vesicle	NS	1.60462
basal dendrite	NS	1.67176
intrinsic component of postsynaptic specialization membrane	NS	1.70992
polymeric cytoskeletal fiber	3.77617	1.73281
cell periphery	NS	1.73281
exocytic vesicle	NS	1.73281
microtubule cytoskeleton	4.95858	1.73734
parallel fiber to Purkinje cell synapse	NS	1.73734
clathrin-coated vesicle	NS	1.76222
postsynaptic density membrane	NS	1.77885
membrane protein complex	NS	1.86122
anchored component of postsynaptic density membrane	NS	1.87419
anchored component of postsynaptic specialization membrane	NS	1.87419
clathrin complex	NS	1.87419
synaptic vesicle	NS	1.87419
supramolecular polymer	3.83803	1.87614
coated vesicle	NS	1.87614
lamellipodium	1.90895	1.89408
supramolecular fiber	3.91573	1.89408
postsynaptic specialization membrane	NS	1.93035
supramolecular complex	13.5681	1.96926
membrane	NS	1.96926
microtubule minus-end	NS	1.96926
plasma membrane protein complex	NS	1.96926
receptor complex	NS	1.99224
plasma membrane	NS	2.01803
axon terminus	NS	2.07096
intrinsic component of postsynaptic density membrane	NS	2.07096
R2TP complex	1.90895	2.13395
terminal bouton	NS	2.30535
non-membrane-bounded organelle	17.0213	2.40389
neuron projection terminus	NS	2.45555
primary dendrite	NS	2.86779
cytoskeleton	8.85722	2.97344
cation channel complex	NS	2.97344
synaptic membrane	NS	2.97344
dendritic shaft	NS	3.12473
myelin sheath	NS	3.21627
plasma membrane region	1.38281	3.50278
growth cone	NS	3.59455
transporter complex	NS	3.65109
presynapse	NS	3.68847
transmembrane transporter complex	NS	3.89083
postsynaptic membrane	NS	3.96927
main axon	NS	4.00007
ion channel complex	NS	4.11187
cell leading edge	4.23541	4.15624
site of polarized growth	NS	4.18395
plasma membrane signaling receptor complex	NS	4.3489
NMDA selective glutamate receptor complex	NS	4.47778
dendritic branch	NS	4.58923
postsynaptic specialization, intracellular component	NS	4.67663
distal axon	NS	4.74322
excitatory synapse	NS	4.76652
neuron spine	NS	4.859
dendritic spine	NS	4.97493
postsynaptic density, intracellular component	NS	5.06431
neuronal cell body	NS	6.16944
cell body	NS	6.32622
axon	1.62775	7.08161
ionotropic glutamate receptor complex	NS	7.53956
neurotransmitter receptor complex	NS	7.53956
somatodendritic compartment	NS	9.72242
glutamatergic synapse	NS	10.3269
dendritic tree	NS	10.4933
dendrite	NS	10.5151
neuron to neuron synapse	1.57188	10.828
neuron projection	NS	10.828
cell projection	1.35691	10.8872
plasma membrane bounded cell projection	1.42079	11.1229
asymmetric synapse	1.62775	11.191
postsynaptic density	NS	11.2573
postsynapse	NS	12.1544
cell junction	6.90252	13.266
postsynaptic specialization	NS	13.8442
synapse	NS	15.3106
actin filament	1.30475	NS
Prp19 complex	1.30475	NS
SCAR complex	1.30475	NS
nuclear replication fork	1.32637	NS
apical junction complex	1.32835	NS
nucleolus	1.32835	NS
chromosome, telomeric region	1.33605	NS
fibrillar center	1.33605	NS
nuclear envelope	1.38619	NS
chaperonin-containing T-complex	1.4138	NS
replication fork	1.4189	NS
site of DNA damage	1.47298	NS
HAUS complex	1.48736	NS
messenger ribonucleoprotein complex	1.48736	NS
MLL1 complex	1.49706	NS
MLL1/2 complex	1.49706	NS
ficolin-1-rich granule lumen	1.50845	NS
chaperone complex	1.52547	NS
tight junction	1.52547	NS
catalytic step 2 spliceosome	1.53325	NS
cell-cell contact zone	1.53325	NS
intracellular membrane-bounded organelle	1.53325	NS
F-actin capping protein complex	1.53921	NS
spectrin-associated cytoskeleton	1.53921	NS
axolemma	1.63098	NS
membrane-bounded organelle	1.63098	NS
H4 histone acetyltransferase complex	1.69234	NS
intracellular protein-containing complex	1.80796	NS
spliceosomal complex	1.90895	NS
ribosome	1.93185	NS
actin filament bundle	2.09901	NS
actomyosin	2.09901	NS
ASAP complex	2.09901	NS
COP9 signalosome	2.09901	NS
RISC complex	2.1412	NS
RNAi effector complex	2.1412	NS
extracellular membrane-bounded organelle	2.22847	NS
extracellular organelle	2.22847	NS
extracellular vesicle	2.22847	NS
contractile actin filament bundle	2.2422	NS
stress fiber	2.2422	NS
eukaryotic translation elongation factor 1 complex	2.31789	NS
nuclear membrane	2.32014	NS
extracellular exosome	2.54397	NS
nuclear microtubule	2.75591	NS
spectrin	2.922	NS
exon-exon junction complex	2.92927	NS
cell-cell junction	3.27188	NS
CCR4-NOT core complex	3.33174	NS
microtubule organizing center	3.39825	NS
spindle	3.60268	NS
nuclear protein-containing complex	3.91573	NS
adherens junction	3.98061	NS
cortical actin cytoskeleton	4.20988	NS
cortical cytoskeleton	4.33887	NS
intracellular organelle lumen	4.33887	NS
membrane-enclosed lumen	4.33887	NS
organelle lumen	4.33887	NS
centrosome	4.61026	NS
CCR4-NOT complex	4.65579	NS
nuclear speck	4.70215	NS
actin cytoskeleton	4.7456	NS
cell cortex	4.7456	NS
ribonucleoprotein complex	5.56064	NS
nucleus	5.56237	NS
organelle	5.86129	NS
nucleoplasm	6.04288	NS
nuclear body	6.22375	NS
intracellular organelle	6.46114	NS
nuclear lumen	7.30475	NS
cytoplasmic stress granule	7.66453	NS
cell-substrate junction	8.1785	NS
focal adhesion	8.30446	NS
anchoring junction	9.31264	NS
intracellular anatomical structure	10.3219	NS
protein-containing complex	11.2056	NS
ribonucleoprotein granule	12.731	NS
cytoplasmic ribonucleoprotein granule	13.2305	NS
P-body	13.7447	NS
cytosol	22.7179	NS

### Sheet: TAOK2
Cellular Component	HEK_adj.pvalue	Mouse_adj.pvalue
tight junction	NS	1.31219
eukaryotic translation elongation factor 1 complex	2.48454	1.31502
AMPA glutamate receptor complex	NS	1.31502
CA3 pyramidal cell dendrite	NS	1.31502
cell-cell contact zone	NS	1.31502
cell-cell junction	NS	1.31502
cellular anatomical entity	NS	1.31502
distal dendrite	NS	1.31502
excitatory synapse	NS	1.31502
germinal vesicle	NS	1.31502
IRE1-RACK1-PP2A complex	NS	1.31502
methylcrotonoyl-CoA carboxylase complex	NS	1.31502
nuclear pore cytoplasmic filaments	NS	1.31502
primary dendrite	NS	1.31502
endoplasmic reticulum tubular network	NS	1.32701
cell leading edge	4.27978	1.36094
intracellular non-membrane-bounded organelle	10.4929	1.3883
dendritic shaft	NS	1.3883
integral component of postsynaptic density membrane	NS	1.39852
anchored component of synaptic membrane	NS	1.46541
plasma membrane bounded cell projection cytoplasm	NS	1.48271
ribosomal subunit	NS	1.49015
desmosome	NS	1.49703
cytosol	12.1959	1.51652
apical distal dendrite	NS	1.51652
cytoplasmic periphery of the nuclear pore complex	NS	1.51652
cytoplasmic side of dendritic spine plasma membrane	NS	1.51652
pyruvate kinase complex	NS	1.51652
intrinsic component of membrane	NS	1.5478
neuron projection terminus	NS	1.59668
cytosolic large ribosomal subunit	NS	1.60597
cytoplasm	3.43994	1.66731
axon initial segment	NS	1.66731
cytosolic ribosome	NS	1.66731
lateral plasma membrane	NS	1.66731
GABA-ergic synapse	NS	1.66998
integral component of plasma membrane	NS	1.82856
cytoskeleton	5.57876	1.83161
myelin sheath	NS	1.86234
cation channel complex	NS	1.8679
ribosome	NS	1.8679
neuron projection cytoplasm	NS	1.89767
presynapse	NS	1.93994
intrinsic component of plasma membrane	NS	1.98042
NMDA selective glutamate receptor complex	NS	1.98129
integral component of synaptic membrane	NS	2.06088
smooth endoplasmic reticulum	NS	2.06088
intrinsic component of postsynaptic density membrane	NS	2.06707
transporter complex	NS	2.07297
main axon	NS	2.12836
membrane	NS	2.14697
plasma membrane signaling receptor complex	NS	2.17402
transmembrane transporter complex	NS	2.19918
organelle	6.93929	2.20212
protein-containing complex	8.81369	2.20212
terminal bouton	NS	2.2183
Wnt signalosome	NS	2.26793
ion channel complex	NS	2.31313
cell projection membrane	NS	2.34322
endoplasmic reticulum tubular network membrane	NS	2.41705
integral component of postsynaptic membrane	NS	2.50693
postsynaptic density membrane	NS	2.5646
neuron spine	NS	2.60523
non-membrane-bounded organelle	10.4929	2.62702
dendritic spine	NS	2.66377
leading edge membrane	1.45847	2.74819
dendrite terminus	3.29276	2.76037
dendrite membrane	NS	2.77647
dendritic branch	NS	2.85132
GABA receptor complex	NS	2.91204
cell periphery	NS	3.00547
GABA-A receptor complex	NS	3.10423
intrinsic component of postsynaptic membrane	NS	3.10763
intrinsic component of synaptic membrane	NS	3.14144
dendritic growth cone	3.45743	3.32795
neuron projection membrane	NS	3.40373
integral component of postsynaptic specialization membrane	NS	3.47547
plasma membrane	NS	3.55489
inhibitory synapse	NS	3.57603
ionotropic glutamate receptor complex	NS	3.71784
neurotransmitter receptor complex	NS	3.71784
receptor complex	NS	4.02498
inclusion body	NS	4.10548
plasma membrane region	1.44281	4.17508
intrinsic component of postsynaptic specialization membrane	NS	4.27056
postsynaptic specialization membrane	NS	4.68497
postsynaptic density, intracellular component	NS	4.72814
synaptic membrane	NS	4.78808
cell body	NS	5.08039
neuronal cell body	NS	5.20465
distal axon	2.14718	5.40038
postsynaptic specialization, intracellular component	NS	5.73573
postsynaptic membrane	NS	5.75898
site of polarized growth	3.16873	5.88107
growth cone	3.29276	5.98672
cell projection	NS	6.71094
plasma membrane bounded cell projection	NS	6.86808
axon	2.67657	8.59824
somatodendritic compartment	NS	8.75585
glutamatergic synapse	NS	8.98709
dendrite	NS	9.19906
dendritic tree	NS	9.19906
neuron projection	NS	9.19906
neuron to neuron synapse	NS	9.98166
asymmetric synapse	NS	10.3932
postsynaptic density	NS	10.4329
cell junction	1.60284	12.3583
postsynapse	NS	13.0684
synapse	NS	13.0684
postsynaptic specialization	NS	13.2992
DNA helicase complex	1.313	NS
Ino80 complex	1.313	NS
PAS complex	1.313	NS
prespliceosome	1.313	NS
Scrib-APC-beta-catenin complex	1.313	NS
U2-type prespliceosome	1.313	NS
mitochondrial nucleoid	1.32514	NS
nucleoid	1.32514	NS
integral component of organelle membrane	1.32675	NS
chromosome	1.36653	NS
nuclear membrane	1.37043	NS
nuclear pore	1.37043	NS
intercellular bridge	1.38205	NS
DNA replication factor A complex	1.384	NS
MIB complex	1.384	NS
ruffle	1.384	NS
SAM complex	1.384	NS
Swr1 complex	1.384	NS
histone deacetylase complex	1.39689	NS
extracellular membrane-bounded organelle	1.41443	NS
extracellular organelle	1.41443	NS
extracellular vesicle	1.41443	NS
nuclear chromosome	1.41443	NS
SCAR complex	1.41443	NS
nuclear envelope	1.46962	NS
supramolecular polymer	1.47699	NS
nuclear replication fork	1.48355	NS
supramolecular fiber	1.51607	NS
nuclear pore outer ring	1.5347	NS
catalytic complex	1.56244	NS
extracellular exosome	1.61296	NS
U2-type catalytic step 2 spliceosome	1.61296	NS
actomyosin	1.61615	NS
chromosome, telomeric region	1.6244	NS
MLL1 complex	1.67774	NS
MLL1/2 complex	1.67774	NS
condensed chromosome	1.68094	NS
lamellipodium	1.68094	NS
spectrin	1.68094	NS
spectrin-associated cytoskeleton	1.68094	NS
chaperone complex	1.68885	NS
basal part of cell	1.70572	NS
site of DNA damage	1.70572	NS
axolemma	1.76609	NS
mitochondrial permeability transition pore complex	1.76609	NS
nuclear periphery	1.93546	NS
cortical actin cytoskeleton	2.05645	NS
mitotic spindle	2.08078	NS
cell-substrate junction	2.12137	NS
histone methyltransferase complex	2.14574	NS
focal adhesion	2.16848	NS
fibrillar center	2.22368	NS
methyltransferase complex	2.25182	NS
cell cortex	2.27251	NS
chromosomal region	2.30937	NS
nuclear matrix	2.33711	NS
nucleolus	2.34879	NS
anchoring junction	2.42836	NS
Sm-like protein family complex	2.68867	NS
HSP90-CDC37 chaperone complex	2.93192	NS
microtubule cytoskeleton	2.93192	NS
small nuclear ribonucleoprotein complex	3.05572	NS
actin cytoskeleton	3.09047	NS
cytoplasmic stress granule	3.11055	NS
cortical cytoskeleton	3.14872	NS
exon-exon junction complex	3.20722	NS
U2 snRNP	3.20722	NS
spliceosomal snRNP complex	3.31702	NS
COP9 signalosome	3.3687	NS
axonal growth cone	3.43994	NS
dynein axonemal particle	3.43994	NS
precatalytic spliceosome	3.56302	NS
U2-type precatalytic spliceosome	3.6497	NS
spindle	3.66636	NS
membrane-bounded organelle	3.67217	NS
intracellular membrane-bounded organelle	3.67963	NS
R2TP complex	3.67963	NS
ribonucleoprotein granule	3.85315	NS
ASAP complex	4.03313	NS
cytoplasmic ribonucleoprotein granule	4.07366	NS
ribonucleoprotein complex	4.12946	NS
catalytic step 2 spliceosome	4.14462	NS
P-body	4.30584	NS
U2-type spliceosomal complex	4.85022	NS
nuclear speck	4.91828	NS
spliceosomal complex	5.08198	NS
supramolecular complex	5.08477	NS
intracellular organelle lumen	7.88858	NS
membrane-enclosed lumen	7.88858	NS
nuclear body	7.88858	NS
organelle lumen	7.88858	NS
nucleus	7.90648	NS
intracellular organelle	8.04779	NS
nuclear protein-containing complex	8.37668	NS
intracellular anatomical structure	8.55804	NS
nucleoplasm	9.85899	NS
nuclear lumen	10.6203	NS

### Sheet: MECP2
Cellular Component	HEK_adj.pvalue	Mouse_adj.pvalue
7SK snRNP	NS	1.30976
ASAP complex	NS	1.30976
commitment complex	NS	1.30976
dendritic filopodium	NS	1.30976
neuron to neuron synapse	NS	1.30976
nuclear cohesin complex	NS	1.30976
nuclear meiotic cohesin complex	NS	1.30976
postsynaptic specialization	NS	1.30976
ribonucleoprotein granule	NS	1.30976
U2-type post-mRNA release spliceosomal complex	NS	1.30976
RNA polymerase complex	1.90846	1.35825
DNA-directed RNA polymerase complex	1.93288	1.36263
nuclear DNA-directed RNA polymerase complex	1.93826	1.36263
nuclear speck	2.0947	1.36263
asymmetric synapse	NS	1.36263
cytoplasmic ribonucleoprotein granule	NS	1.36263
postsynaptic density	NS	1.36263
spliceosomal tri-snRNP complex	NS	1.36263
U4/U6 x U5 tri-snRNP complex	NS	1.36263
transcription factor TFIID complex	2.07351	1.40421
mitochondrial small ribosomal subunit	NS	1.42809
organellar small ribosomal subunit	NS	1.42809
catalytic step 2 spliceosome	3.33145	1.45912
A band	NS	1.58505
SAGA-type complex	NS	1.58505
RNA polymerase II, holoenzyme	2.23421	1.65374
cytosol	NS	1.65374
U2 snRNP	NS	1.65374
transcriptionally active chromatin	NS	1.67303
histone deacetylase complex	NS	1.73399
spliceosomal snRNP complex	NS	1.81248
U5 snRNP	NS	1.81248
STAGA complex	NS	1.98917
methylosome	NS	2.05631
prespliceosome	NS	2.05631
U2-type prespliceosome	NS	2.05631
U4 snRNP	NS	2.10887
spliceosomal complex	5.69285	2.13565
U2-type spliceosomal complex	2.15483	2.19592
protein-DNA complex	3.08732	2.20413
chromatin	4.53254	2.24078
intracellular anatomical structure	5.06562	2.24078
nuclear matrix	NS	2.24078
nucleolus	8.73873	2.29416
Sm-like protein family complex	NS	2.33518
small nuclear ribonucleoprotein complex	NS	2.57633
membrane-bounded organelle	8.01277	2.57919
nuclear periphery	NS	2.74904
nuclear body	5.3832	2.92389
intracellular membrane-bounded organelle	10.3497	2.9766
U1 snRNP	NS	3.08565
organelle	7.09132	3.21731
chromosome	12.4843	3.2234
cytosolic small ribosomal subunit	NS	3.2234
intracellular organelle	8.65931	3.64523
polysome	NS	3.72913
polysomal ribosome	NS	3.7523
nuclear protein-containing complex	19.7228	4.15796
protein-containing complex	7.48755	4.84124
non-membrane-bounded organelle	8.77235	5.28068
intracellular non-membrane-bounded organelle	8.77235	5.32042
small ribosomal subunit	NS	5.88167
nucleus	20.2681	6.3312
intracellular organelle lumen	22.4454	6.69487
membrane-enclosed lumen	22.4454	6.69487
organelle lumen	22.4454	6.69487
nuclear lumen	27.3976	6.74836
nucleoplasm	27.9164	6.74836
large ribosomal subunit	NS	9.525
cytosolic large ribosomal subunit	NS	11.4145
ribonucleoprotein complex	6.76613	13.2092
ribosome	NS	13.9758
cytosolic ribosome	NS	14.269
ribosomal subunit	NS	14.3499
DNA repair complex	1.35361	NS
chromosome, subtelomeric region	1.42641	NS
transcription factor TFIIE complex	1.42641	NS
transcription factor TFIIF complex	1.42641	NS
U2-type catalytic step 2 spliceosome	1.42641	NS
U12-type spliceosomal complex	1.4551	NS
euchromatin	1.51016	NS
preribosome	1.52116	NS
sno(s)RNA-containing ribonucleoprotein complex	1.63691	NS
nuclear envelope	1.93093	NS
condensed chromosome	1.9845	NS
chromosome, telomeric repeat region	2.04437	NS
nuclear telomere cap complex	2.04437	NS
telomere cap complex	2.04437	NS
transcription export complex	2.04437	NS
catalytic step 1 spliceosome	2.07351	NS
U2-type catalytic step 1 spliceosome	2.07351	NS
nuclear chromosome	2.37756	NS
site of DNA damage	3.22528	NS
catalytic complex	3.3386	NS
pericentric heterochromatin	3.51767	NS
chromosome, centromeric region	4.42021	NS
transcription repressor complex	4.45189	NS
RNA polymerase II transcription regulator complex	4.6106	NS
cytoplasmic exosome (RNase complex)	5.29876	NS
exoribonuclease complex	5.94919	NS
exosome (RNase complex)	5.94919	NS
nuclear exosome (RNase complex)	6.86543	NS
chromosomal region	6.94937	NS
heterochromatin	7.03939	NS
chromosome, telomeric region	7.51863	NS
transcription regulator complex	9.30891	NS
