## Supplementary material for "Neuron-specific protein network mapping of autism risk genes identifies shared biological mechanisms and disease relevant pathologies": Table S4

### Sheet: INFO
Table S4. BioID2 PPI network enriched cellular components of compartment specific genes
Statistical analysis done on g:Profiler, Benjamini-Hochberg FDR adjusted p-values (Log10)

### Sheet: DLG4
Cellular Component	Log10(adj.p-value)
postsynaptic specialization	39.2216
postsynapse	36.9885
glutamatergic synapse	35.4602
postsynaptic density	33.2198
asymmetric synapse	33.0816
neuron to neuron synapse	32.2126
synapse	28.8115
cell junction	27.7367
dendrite	21.832
dendritic tree	21.8039
postsynaptic membrane	21.4114
neuron projection	21.2784
ionotropic glutamate receptor complex	21.0151
neurotransmitter receptor complex	21.0151
somatodendritic compartment	20.8087
synaptic membrane	19.9078
postsynaptic specialization membrane	19.1488
plasma membrane bounded cell projection	18.7157
cell projection	18.4433
integral component of plasma membrane	18.0993
postsynaptic density membrane	18.0993
intrinsic component of postsynaptic specialization membrane	17.6961
plasma membrane region	17.6176
intrinsic component of plasma membrane	17.2075
postsynaptic density, intracellular component	16.4483
intrinsic component of postsynaptic density membrane	16.3455
receptor complex	15.9899
intrinsic component of postsynaptic membrane	15.8363
dendritic spine	15.7602
ion channel complex	15.6521
neuron spine	15.5592
postsynaptic specialization, intracellular component	15.5267
transmembrane transporter complex	15.1859
integral component of postsynaptic specialization membrane	15.1308
intrinsic component of synaptic membrane	15.1308
plasma membrane signaling receptor complex	15.0556
transporter complex	14.7178
integral component of membrane	14.4897
integral component of postsynaptic density membrane	13.7157
integral component of postsynaptic membrane	13.6068
intrinsic component of membrane	13.516
integral component of synaptic membrane	13.3382
cation channel complex	12.393
plasma membrane	12.3432
cell periphery	12.0797
excitatory synapse	11.5821
plasma membrane protein complex	10.9099
axon	9.78077
AMPA glutamate receptor complex	9.11789
membrane	7.47337
presynapse	6.81741
cell projection membrane	6.5614
cerebellar mossy fiber	6.15207
dendritic shaft	6.14172
dendrite membrane	6.00093
neuronal cell body	5.93052
NMDA selective glutamate receptor complex	5.93052
membrane protein complex	5.33271
neuron projection membrane	5.31595
cell body	5.16212
presynaptic membrane	4.63121
leading edge membrane	4.31975
neuromuscular junction	4.15479
integral component of presynaptic membrane	4.13083
distal axon	4.11476
dendritic spine membrane	3.81712
intrinsic component of presynaptic membrane	3.81712
juxtaparanode region of axon	3.81712
cell leading edge	3.66768
basolateral plasma membrane	3.66043
neuron projection terminus	3.59272
GABA-A receptor complex	3.58824
GABA receptor complex	3.37957
basal plasma membrane	3.30573
anchoring junction	3.30573
basal part of cell	3.16077
lateral plasma membrane	3.07133
synaptic cleft	3.07133
voltage-gated potassium channel complex	3.07133
extrinsic component of plasma membrane	2.89408
Schaffer collateral - CA1 synapse	2.79958
potassium channel complex	2.7839
parallel fiber to Purkinje cell synapse	2.6568
anchored component of postsynaptic density membrane	2.61769
anchored component of postsynaptic specialization membrane	2.61769
dendrite cytoplasm	2.61769
growth cone	2.55855
main axon	2.55855
site of polarized growth	2.49859
ciliary tip	2.49312
caveola	2.42396
anchored component of postsynaptic membrane	2.2769
cholinergic synapse	2.2769
cell-cell junction	2.257
neuron projection cytoplasm	2.24551
synaptic vesicle	2.23897
extrinsic component of cytoplasmic side of plasma membrane	2.23264
cytoplasmic side of plasma membrane	2.22703
dendritic growth cone	2.20896
axon terminus	2.20745
hippocampal mossy fiber to CA3 synapse	2.17091
plasma membrane raft	2.14173
Z disc	2.14173
exocytic vesicle	2.10173
GABA-ergic synapse	2.08128
I band	2.08128
cytoplasmic side of membrane	2.01406
secretory vesicle	1.98933
sarcoplasmic reticulum membrane	1.95216
exocytic vesicle membrane	1.93423
synaptic vesicle membrane	1.93423
T-tubule	1.93128
extrinsic component of membrane	1.86332
supramolecular fiber	1.86266
apicolateral plasma membrane	1.86266
dendrite terminus	1.86266
supramolecular polymer	1.8493
terminal bouton	1.74791
Scrib-APC-beta-catenin complex	1.7447
dendritic spine cytoplasm	1.7447
neuron projection branch point	1.7447
parallel fiber	1.7447
pinceau fiber	1.7447
anchored component of synaptic membrane	1.74322
sarcomere	1.7421
bicellular tight junction	1.73544
transport vesicle	1.63356
transport vesicle membrane	1.60425
contractile actin filament bundle	1.5992
stress fiber	1.5992
tight junction	1.5852
myofibril	1.57475
postsynaptic cytosol	1.57475
ciliary membrane	1.54359
actin filament bundle	1.50436
AIP1-IRE1 complex	1.50436
apical cytoplasm	1.50436
asymmetric, glutamatergic, excitatory synapse	1.50436
climbing fiber	1.50436
inward rectifier potassium channel complex	1.50436
VCP-NSFL1C complex	1.50436
actomyosin	1.49113
contractile fiber	1.48889
cytoplasmic region	1.47168
apical junction complex	1.47032
cytoskeleton	1.42663
beta-catenin-TCF7L2 complex	1.35653
dendritic branch	1.35653
extrinsic component of postsynaptic density membrane	1.35653
perisynaptic space	1.35653
region of cytosol	1.316
Slc4A7	NS
Slitrk5	0.53711
Snap29	NS
Sntb2	NS
Sorbs1	NS
Stk4	NS
Syngap1	0.651846
Tanc2	0.415611
Tjap1	NS
Tjp1	NS
Tjp2	NS
Tk1	NS
Tm9Sf3	NS
Tp53Bp2	NS
Ttf2	NS
Txnl1	NS
Usp6Nl	NS
Vangl1	NS
Vangl2	0.666372
Vipas39	NS
Zdhhc5	NS

### Sheet: MECP2
Cellular Component	Log10(adj.p-value)
ribosomal subunit	14.3499
cytosolic ribosome	14.269
ribosome	13.9758
ribonucleoprotein complex	13.2092
cytosolic large ribosomal subunit	11.4145
large ribosomal subunit	9.525
nuclear lumen	6.74836
nucleoplasm	6.74836
intracellular organelle lumen	6.69487
membrane-enclosed lumen	6.69487
organelle lumen	6.69487
nucleus	6.3312
small ribosomal subunit	5.88167
intracellular non-membrane-bounded organelle	5.32042
non-membrane-bounded organelle	5.28068
protein-containing complex	4.84124
nuclear protein-containing complex	4.15796
polysomal ribosome	3.7523
polysome	3.72913
intracellular organelle	3.64523
chromosome	3.2234
cytosolic small ribosomal subunit	3.2234
organelle	3.21731
U1 snRNP	3.08565
intracellular membrane-bounded organelle	2.9766
nuclear body	2.92389
nuclear periphery	2.74904
membrane-bounded organelle	2.57919
small nuclear ribonucleoprotein complex	2.57633
Sm-like protein family complex	2.33518
nucleolus	2.29416
chromatin	2.24078
intracellular anatomical structure	2.24078
nuclear matrix	2.24078
protein-DNA complex	2.20413
U2-type spliceosomal complex	2.19592
spliceosomal complex	2.13565
U4 snRNP	2.10887
methylosome	2.05631
prespliceosome	2.05631
U2-type prespliceosome	2.05631
STAGA complex	1.98917
spliceosomal snRNP complex	1.81248
U5 snRNP	1.81248
histone deacetylase complex	1.73399
transcriptionally active chromatin	1.67303
RNA polymerase II, holoenzyme	1.65374
cytosol	1.65374
U2 snRNP	1.65374
A band	1.58505
SAGA-type complex	1.58505
catalytic step 2 spliceosome	1.45912
mitochondrial small ribosomal subunit	1.42809
organellar small ribosomal subunit	1.42809
transcription factor TFIID complex	1.40421
DNA-directed RNA polymerase complex	1.36263
nuclear DNA-directed RNA polymerase complex	1.36263
nuclear speck	1.36263
asymmetric synapse	1.36263
cytoplasmic ribonucleoprotein granule	1.36263
postsynaptic density	1.36263
spliceosomal tri-snRNP complex	1.36263
U4/U6 x U5 tri-snRNP complex	1.36263
RNA polymerase complex	1.35825
7SK snRNP	1.30976
ASAP complex	1.30976
commitment complex	1.30976
dendritic filopodium	1.30976
neuron to neuron synapse	1.30976
nuclear cohesin complex	1.30976
nuclear meiotic cohesin complex	1.30976
postsynaptic specialization	1.30976
ribonucleoprotein granule	1.30976
U2-type post-mRNA release spliceosomal complex	1.30976

### Sheet: MAP2C
Cellular Component	Log10(adj.p-value)
microtubule cytoskeleton	16.484
microtubule	15.0116
cytoskeleton	12.414
polymeric cytoskeletal fiber	12.0441
supramolecular polymer	10.0311
supramolecular fiber	10.0311
supramolecular complex	7.78698
intracellular non-membrane-bounded organelle	7.3757
non-membrane-bounded organelle	7.36149
axon	6.32538
microtubule end	6.28733
main axon	5.87851
plasma membrane bounded cell projection	5.74599
cell projection	5.68847
axon initial segment	5.68847
neuron projection	5.6101
dendrite	5.52429
dendritic tree	5.52403
cilium	4.79792
postsynaptic density	4.72278
asymmetric synapse	4.69109
dendritic shaft	4.66953
postsynaptic specialization	4.5262
neuron to neuron synapse	4.5262
spindle midzone	4.5128
somatodendritic compartment	4.17823
neuronal cell body	4.12474
mitotic spindle astral microtubule end	3.99108
primary dendrite	3.99108
postsynapse	3.84103
cell body	3.66518
plasma membrane bounded cell projection cytoplasm	3.64918
dendritic branch	3.571
cytoplasmic microtubule	3.48615
distal axon	3.47422
microtubule plus-end	3.47181
microtubule minus-end	3.09968
spindle	3.09574
cytoplasmic region	3.0853
mitotic spindle astral microtubule	2.95838
growth cone	2.81984
microtubule organizing center	2.79497
site of polarized growth	2.78105
basal dendrite	2.74033
astral microtubule	2.74033
aster	2.64166
mitotic spindle	2.54794
varicosity	2.3997
cell junction	2.37874
midbody	2.37874
synapse	2.37444
axoneme	2.12179
ciliary plasm	2.09319
presynaptic cytosol	2.04391
postsynaptic cytosol	1.85644
apical dendrite	1.85644
apical distal dendrite	1.82607
glutamatergic postsynaptic density	1.82607
nascent polypeptide-associated complex	1.82607
lipid tube	1.82607
dendrite cytoplasm	1.82446
centrosome	1.81659
cell projection membrane	1.75968
microtubule associated complex	1.71709
smooth endoplasmic reticulum	1.70112
perinuclear region of cytoplasm	1.63563
photoreceptor outer segment	1.63555
region of cytosol	1.61736
distal dendrite	1.6115
neuron projection cytoplasm	1.6115
late endosome lumen	1.6115
leading edge membrane	1.6115
lysosomal matrix	1.6115
CA3 pyramidal cell dendrite	1.6115
tubulin complex	1.46433
cortical microtubule cytoskeleton	1.46433
dendritic filopodium	1.46433
dendritic microtubule	1.46433
cytosol	1.41508
photoreceptor cell cilium	1.3882
spindle microtubule	1.37714
eukaryotic 43S preinitiation complex	1.37649
glutamatergic synapse	1.37649
neurofibrillary tangle	1.37649
proximal neuron projection	1.37649
ruffle membrane	1.35579
9+0 non-motile cilium	1.34565
extracellular exosome	1.32115
hippocampal mossy fiber	1.31561
calcium- and calmodulin-dependent protein kinase complex	1.31561
endosome lumen	1.31561
translation preinitiation complex	1.31561
endoplasmic reticulum-Golgi intermediate compartment	1.30298

### Sheet: CANX
Cellular Component	Log10(adj.p-value)
endoplasmic reticulum subcompartment	11.9706
organelle subcompartment	10.5429
endoplasmic reticulum	9.96224
nuclear outer membrane-endoplasmic reticulum membrane network	9.0926
endoplasmic reticulum membrane	8.57558
endoplasmic reticulum tubular network	6.91958
cortical endoplasmic reticulum	6.22832
endomembrane system	6.10048
cell body	6.02997
membrane	5.35216
plasma membrane region	5.22855
synaptic membrane	5.18328
organelle membrane contact site	4.62228
neuronal cell body	4.60131
integral component of membrane	4.57146
organelle membrane	4.44448
dendrite	4.39422
dendritic tree	4.39189
cell junction	4.3613
postsynaptic membrane	4.28021
glutamatergic synapse	4.28021
intrinsic component of membrane	4.22059
somatodendritic compartment	4.17476
synapse	4.08057
presynapse	4.04009
plasma membrane	3.97801
cell periphery	3.97801
presynaptic membrane	3.73229
neuron projection	3.713
smooth endoplasmic reticulum	3.58473
integral component of endoplasmic reticulum membrane	3.495
integral component of synaptic membrane	3.43071
intrinsic component of endoplasmic reticulum membrane	3.41212
intrinsic component of synaptic membrane	3.17093
cation channel complex	3.17093
postsynapse	3.1646
integral component of presynaptic membrane	3.1085
ion channel complex	2.92627
intrinsic component of presynaptic membrane	2.85041
neuron projection membrane	2.84655
transmembrane transporter complex	2.79918
transporter complex	2.6468
cell projection	2.35422
endoplasmic reticulum-plasma membrane contact site	2.35422
integral component of postsynaptic membrane	2.26894
integral component of organelle membrane	2.26894
integral component of plasma membrane	2.26391
axon	2.18053
intrinsic component of postsynaptic membrane	2.1694
postsynaptic density membrane	2.1553
dendrite membrane	2.09736
cytoplasm	2.09639
plasma membrane bounded cell projection	2.08451
intrinsic component of organelle membrane	2.083
intrinsic component of plasma membrane	2.06754
aminoacyl-tRNA synthetase multienzyme complex	2.04848
voltage-gated potassium channel complex	1.96506
exocytic vesicle membrane	1.9254
synaptic vesicle membrane	1.9254
plasma membrane protein complex	1.91689
sarcoplasmic reticulum membrane	1.87169
sarcoplasm	1.87002
postsynaptic specialization membrane	1.82843
cytoplasmic vesicle membrane	1.82843
integral component of presynaptic active zone membrane	1.82843
potassium channel complex	1.80188
leading edge membrane	1.75546
myelin sheath	1.75546
mitochondria-associated endoplasmic reticulum membrane	1.75546
cellular anatomical entity	1.73946
transport vesicle	1.71525
integral component of postsynaptic density membrane	1.71035
synaptic vesicle	1.69389
main axon	1.66284
gamma-catenin-TCF7L2 complex	1.65849
nascent polypeptide-associated complex	1.65849
intrinsic component of presynaptic active zone membrane	1.65849
transport vesicle membrane	1.64716
intrinsic component of postsynaptic density membrane	1.63487
exocytic vesicle	1.59147
presynaptic active zone	1.5411
nuclear envelope	1.53043
membrane protein complex	1.50993
parallel fiber to Purkinje cell synapse	1.50993
polysomal ribosome	1.45003
integral component of postsynaptic specialization membrane	1.42719
extrinsic component of dense core granule membrane	1.42157
G protein-coupled receptor heterodimeric complex	1.42157
extrinsic component of neuronal dense core vesicle membrane	1.42157
neuronal cell body membrane	1.41958
nuclear inner membrane	1.41958
postsynaptic density	1.41293
presynaptic active zone membrane	1.40063
asymmetric synapse	1.39319
calcium channel complex	1.39153
cell body membrane	1.39153
intrinsic component of postsynaptic specialization membrane	1.39153
side of membrane	1.37712
growth cone	1.35466
dendritic spine	1.34178
site of polarized growth	1.34002
postsynaptic specialization	1.34002
Schaffer collateral - CA1 synapse	1.34002
growth cone lamellipodium	1.34002
neuron to neuron synapse	1.34002
dendritic branch	1.34002
neuron spine	1.34002
bounding membrane of organelle	1.34002
cytoplasmic side of apical plasma membrane	1.34002
extrinsic component of postsynaptic density membrane	1.34002
growth cone filopodium	1.34002
perikaryon	1.332
nuclear membrane	1.30425

### Sheet: PDGFR(TM)
Cellular Component	Log10(adj.p-value)
endomembrane system	9.26096
organelle subcompartment	8.93941
endoplasmic reticulum subcompartment	8.36212
membrane	7.5423
nuclear outer membrane-endoplasmic reticulum membrane network	7.39263
integral component of membrane	7.29224
endoplasmic reticulum	7.28933
endoplasmic reticulum membrane	6.98297
intrinsic component of membrane	6.79695
integral component of plasma membrane	5.93359
intrinsic component of plasma membrane	5.50068
endoplasmic reticulum tubular network	5.4592
cell periphery	5.11705
organelle membrane	4.64541
plasma membrane	4.58371
cortical endoplasmic reticulum	4.21035
synapse	4.12629
plasma membrane bounded cell projection	3.78849
neuron projection	3.7145
cell projection	3.7145
plasma membrane region	3.59349
cell junction	3.50982
dendrite	3.20773
dendritic tree	3.2037
voltage-gated potassium channel complex	2.88237
potassium channel complex	2.58855
somatodendritic compartment	2.49785
integral component of endoplasmic reticulum membrane	2.44353
intrinsic component of endoplasmic reticulum membrane	2.36868
synaptic membrane	2.35749
glutamatergic synapse	2.32595
neuronal cell body membrane	2.28872
cell body membrane	2.22291
cation channel complex	2.22291
integral component of organelle membrane	2.20587
distal axon	2.07213
ion channel complex	2.02713
intrinsic component of organelle membrane	1.98413
transmembrane transporter complex	1.91935
cell body	1.8895
transporter complex	1.80832
integral component of synaptic membrane	1.79577
growth cone	1.7946
neuronal cell body	1.78296
site of polarized growth	1.75858
trans-Golgi network	1.71424
axon	1.67188
intrinsic component of synaptic membrane	1.65014
bicellular tight junction	1.55463
lipid droplet	1.52333
perinuclear region of cytoplasm	1.49494
Golgi cis cisterna membrane	1.48309
PCSK9-AnxA2 complex	1.48309
tight junction	1.42697
postsynaptic membrane	1.40034
nuclear envelope	1.40034
cell cortex	1.3599

### Sheet: TGOLN
Cellular Component	Log10(adj.p-value)
vesicle tethering complex	6.02883
trans-Golgi network	5.27307
Golgi apparatus	4.40341
clathrin-coated vesicle	3.90516
TRAPP complex	3.90292
Golgi apparatus subcompartment	3.56793
intracellular vesicle	3.50514
cytoplasmic vesicle	3.50514
voltage-gated potassium channel complex	3.32282
vesicle	3.08594
potassium channel complex	3.01816
vesicle membrane	2.90533
coated vesicle	2.69241
endosome	2.62446
integral component of plasma membrane	2.60941
endomembrane system	2.43817
cation channel complex	2.3534
intrinsic component of plasma membrane	2.34882
endosome membrane	2.24441
ion channel complex	2.1471
bounding membrane of organelle	2.14256
transmembrane transporter complex	2.03317
CORVET complex	2.03248
trans-Golgi network membrane	1.97375
astrocyte end-foot	1.97375
transporter complex	1.97375
clathrin-coated vesicle membrane	1.97375
early endosome	1.97375
organelle subcompartment	1.95425
integral component of membrane	1.92394
membrane	1.91734
recycling endosome	1.91734
synapse	1.91734
clathrin coat	1.90658
zymogen granule membrane	1.8405
membrane protein complex	1.82043
plasma membrane protein complex	1.7947
cytoplasmic vesicle membrane	1.78957
SNARE complex	1.73765
dendrite membrane	1.73765
integral component of synaptic vesicle membrane	1.73765
intrinsic component of membrane	1.71044
plasma membrane region	1.68343
presynapse	1.54619
plasma membrane	1.54619
T-tubule	1.5141
zymogen granule	1.5141
cell periphery	1.49583
neuron projection membrane	1.49209
cell junction	1.49209
early endosome membrane	1.40903
astrocyte projection	1.40449
perinuclear region of cytoplasm	1.40449
intrinsic component of synaptic vesicle membrane	1.36986
clathrin vesicle coat	1.30218
coated vesicle membrane	1.30218

### Sheet: SNCA
Cellular Component	Log10(adj.p-value)
synapse	3.31345
cell junction	2.82147
growth cone	2.82147
site of polarized growth	2.82147
primary dendrite	2.82147
postsynapse	2.60887
distal axon	2.60887
dendritic branch	2.60887
axon	2.60887
main axon	2.14198
neuron projection	1.98343
basal dendrite	1.77032
glutamatergic synapse	1.7109
dendritic growth cone	1.63383
voltage-gated potassium channel complex	1.55966
postsynaptic specialization	1.49315
supramolecular complex	1.48238
myelin sheath	1.47869
axon initial segment	1.46586
potassium channel complex	1.45499
dendrite terminus	1.3918
dendritic shaft	1.34477
neuronal cell body	1.33188
plasma membrane bounded cell projection	1.3167
apical distal dendrite	1.3167
extrinsic component of postsynaptic early endosome membrane	1.3167
nascent polypeptide-associated complex	1.3167
presynapse	1.3167
endoplasmic reticulum tubular network	1.3167
inhibitory synapse	1.3167
TRAPPI protein complex	1.3167
cell projection	1.3167
asymmetric synapse	1.3167
postsynaptic density	1.3167
cell cortex	1.3167
postsynaptic early endosome membrane	1.3167
TRAPPII protein complex	1.3167
