## Supplementary material for "Neuron-specific protein network mapping of autism risk genes identifies shared biological mechanisms and disease relevant pathologies": Table S8

### Sheet: INFO
Table S8. Comparison of BioID2 PPI networks between ASD-risk genes and their variants
Average ratios of protein abundances between gene-of-interest/variant and luciferase controls are shown for significant identified proteins
NS: not significant

### Sheet: TAOK2 variants
Gene	WT_Biotinylation Score	A135P_Biotinylation Score
Rpl9	NS	1.22356
Gdap1L1	NS	1.23433
Phb	NS	1.23713
Ube2N	NS	1.25693
Vim	NS	1.25886
Arf4	NS	1.25972
Mark1	NS	1.2654
Prrt1	NS	1.27408
Rps19	NS	1.2791
Rpl21	NS	1.28417
Fam171B	NS	1.30666
Ppia	NS	1.31476
Gpx4	NS	1.3247
Fam171A2	NS	1.33154
Rpl31	NS	1.35795
Rpl27	NS	1.39792
Rps17	NS	1.40593
Gfap	NS	1.43927
Bmp2K	NS	1.44914
Gria1	NS	1.4564
Rps13	NS	1.47647
Hsp90B1	NS	1.54232
Hspa1B	NS	1.55333
Gatm	NS	1.64333
Taok2	4.65629	1.61401
Lzts3	3.35456	NS
Fbxo41	2.85243	1.39983
Grin1	2.81383	1.83351
Grin2B	2.74827	1.87969
Aimp2	2.64415	NS
Lrrc7	2.50821	1.64779
Gabra1	2.46564	3.05336
Gprasp1	2.41373	NS
Dlg4	2.31823	1.54816
Dlgap3	2.28737	1.42924
Gabra2	2.182	2.57958
Dlg3	2.16913	1.45973
Gabrg2	2.16738	2.57692
Ralbp1	2.15969	NS
Dlgap2	2.14799	1.42237
Shank2	2.14063	NS
Shank1	2.13338	NS
Grin2A	2.11699	1.57776
Brinp1	2.09617	2.30414
Dlgap1	2.06249	NS
Hsp90Ab1	2.04687	NS
Ranbp2	2.04288	NS
Tenm4	2.03487	1.58219
Adgrl1	2.02762	1.54769
Hsp90Aa1	2.02527	NS
Dlg2	2.0134	1.40559
Frmpd4	2.00594	1.28518
Shank3	1.98461	NS
Adgrb3	1.94958	1.62511
Ctnna2	1.94744	NS
Plppr4	1.92026	2.06552
Zfp365	1.91962	1.24485
Stip1	1.91089	NS
Psd3	1.89392	1.40421
0610010F05Rik	1.88267	NS
Tjp1	1.87408	NS
Astn1	1.8694	2.28056
Mink1	1.85022	1.46446
Gphn	1.83989	2.25329
Tenm1	1.82979	1.25832
Dlgap4	1.80866	1.33532
Elfn2	1.80463	1.41571
Grip1	1.79383	NS
Gabrb1	1.79301	1.87783
Ube2I	1.78587	NS
Iqsec2	1.76509	NS
Fry	1.76271	NS
Cnksr2	1.7413	1.34611
Rangap1	1.72423	NS
Sipa1L1	1.71472	NS
Adgrl3	1.70959	1.82136
Ildr2	1.70277	1.5673
Slitrk5	1.69522	1.56462
Tnik	1.69446	1.3076
Arhgap32	1.69345	NS
Gabrb2	1.6933	2.08219
Iqsec1	1.68765	1.22939
Anks1B	1.68189	1.29303
Traf3	1.67936	NS
Syngap1	1.67871	1.29806
Gria2	1.66934	1.60654
Dzank1	1.66922	NS
Erc2	1.6649	NS
D630045J12Rik	1.66375	NS
Arhgap39	1.65767	1.37949
Cdkl5	1.65084	NS
Rpn1	1.65063	NS
Srcin1	1.64674	NS
Afdn	1.6407	NS
Elfn1	1.63568	1.58711
E430025E21Rik	1.61826	NS
9430020K01Rik	1.61474	NS
Ctnnd1	1.60858	NS
Sv2A	1.60586	NS
Prickle2	1.60237	NS
Arfgap1	1.60074	NS
Serpinh1	1.60014	1.41522
Gabrb3	1.57515	1.77378
Tenm2	1.57281	1.49459
Tmem38A	1.5619	NS
Tanc2	1.54176	NS
Eps15L1	1.54041	NS
Pclo	1.54008	NS
Pde4Dip	1.53539	NS
Cnot10	1.53383	NS
Sorbs2	1.53243	NS
Plppr3	1.52496	1.42944
Rpl37	1.52183	NS
Rtn3	1.0411	NS

### Sheet: GRIA1 variants
Gene	WT_Biotinylation Score	R208H_Biotinylation Score	R636T_Biotinylation Score
C2Cd2L	NS	NS	7.21346
Prkar1A	NS	NS	5.98272
Kcnj3	NS	NS	5.91969
Kcnv1	NS	NS	5.65582
Lnpk1	NS	NS	5.60601
Jup	NS	NS	5.31635
Vapb	NS	NS	5.3108
Rrbp1	NS	NS	5.26852
Kcnb2	NS	NS	5.13603
Kcnb1	NS	NS	4.87166
Wfs1	NS	NS	4.82692
Gramd1B	NS	NS	4.74779
Cacng8	NS	NS	4.73984
Mtdh	NS	NS	4.73021
Dsp	NS	NS	4.67699
Adgrb3	NS	NS	4.3974
Tmcc2	NS	NS	4.39205
Mdh2	NS	NS	4.39157
Prkar1B	NS	NS	4.34527
Iqsec3	NS	NS	4.31575
Sphkap	NS	NS	4.30865
Pitpnm2	NS	NS	4.30739
Mtch2	NS	NS	4.30704
Rpn1	NS	NS	4.23302
Ckap4	NS	NS	4.11062
Arfgap2	NS	NS	4.08592
Tex2	NS	NS	4.05884
Rtn4	NS	NS	4.03786
Ube2J1	NS	NS	4.03742
Rab3Gap2	NS	NS	4.02434
Osbpl8	NS	NS	3.97828
Atp5L	NS	NS	3.88476
Rab3Gap1	NS	NS	3.87415
Ptpn1	NS	NS	3.81533
Plppr4	NS	NS	3.67627
Pkp1	NS	NS	3.66694
Stx1B	NS	NS	3.57344
Myh9	NS	NS	2.2341
Clta	NS	NS	2.22648
Sfpq	NS	NS	2.21867
Mapt	NS	NS	2.2186
Ank2	NS	NS	2.21537
Ran	NS	NS	2.21174
Cltc	NS	NS	2.20529
Ubap2L	NS	NS	2.20491
Vars	NS	NS	2.19839
Nudt11	NS	NS	2.16412
Wdr11	NS	NS	2.16154
Ruvbl2	NS	NS	2.13579
Rbm17	NS	NS	2.12718
Sptan1	NS	NS	2.09484
Eif3I	NS	NS	2.07364
Ruvbl1	NS	NS	2.07015
Nasp	NS	NS	2.05592
Cep170	NS	NS	2.02744
Rbbp4	NS	NS	2.0242
Sugp2	NS	NS	1.98544
Hnrnpa3	NS	NS	1.98198
Map4	NS	NS	1.91054
Stk39	NS	NS	1.8576
Elavl4	NS	NS	1.8281
Hnrnpa1	NS	NS	1.80038
Hist1H2Bp	NS	NS	1.76285
Hist1H3G	NS	NS	1.74846
Hist3H2Bb-Ps	NS	NS	1.68694
Hist1H2Ac	NS	NS	1.66528
Hist1H4H	NS	NS	1.55612
Gria1	6.95427	NS	12.67
Gria2	6.07163	2.92712	10.0381
Elfn1	4.99563	NS	6.43571
Cpt1C	4.56457	1.89119	11.9612
Gria3	3.91681	2.31633	5.81902
Shisa7	2.88062	NS	5.48136
Gria4	2.78765	NS	4.47069
Cacng3	2.76599	NS	6.00586
Acbd5	2.76085	NS	6.89081
Cacng2	2.63336	NS	4.19571
Abhd12	2.62786	NS	4.59059
Sacm1L	2.36943	NS	5.70128
Vapa	2.25024	NS	4.9838
Shisa9	2.18378	NS	5.24783
Ankle2	2.10589	NS	4.46977
Dlgap3	2.09117	NS	3.82031
Dlg2	2.08133	NS	NS
Dlg3	2.00421	NS	4.11869
Atp13A1	1.98976	NS	4.59522
Abhd6	1.97497	NS	3.87459
Emd	1.94427	NS	4.13957
Stt3B	1.93692	NS	4.35042
Arl6Ip5	1.90698	NS	4.81837
Dlg4	1.88031	NS	NS
Cacng4	1.78156	2.16783	NS
Stim1	1.76132	NS	NS
Nacad	1.55382	NS	6.42837
Tmx4	1.40567	NS	7.28158
Bc003331	1.3615	NS	4.83367
Kcnf1	1.29241	NS	4.45718
Ubxn4	1.12995	NS	5.35489
Canx	1.11895	NS	5.29449
Rgs7	1.11389	NS	NS
Hmox2	1.08448	NS	NS
Dsg1B	1.05187	NS	8.39171
E430025E21Rik	1.04553	NS	NS
Gabrb3	1.03719	NS	NS
Elfn2	1.0357	NS	NS
Ufsp2	1.03073	NS	NS
Ddost	1.02356	NS	NS
Hprt	1.00891	NS	4.97729
Reep2	0.997909	NS	5.09841
Pitpnm3	0.994103	NS	NS
Lrrc59	0.993621	NS	NS
Dlgap4	0.991875	NS	NS
Tmem35A	0.989419	NS	4.12535
Eef1E1	0.986511	NS	3.9501
Pgrmc1	0.984831	NS	NS
Fabp7	0.978095	NS	NS
Camsap3	0.975553	NS	NS
Lrrc40	0.972588	NS	NS
Gramd1A	0.961814	NS	NS
Abcd3	0.959385	NS	NS
Adgrl3	0.957356	NS	NS
Adrm1	0.956628	NS	NS
Hgs	0.941204	NS	NS
Tmem263	0.937983	NS	NS
Apbb1	0.933194	NS	3.66167
Snrk	0.929915	NS	NS
Grin1	0.922162	NS	NS
Dlgap2	0.918293	NS	NS
Slc1A3	0.914429	NS	NS
Hacd3	0.913968	NS	NS
Gabrg2	0.902514	NS	NS
Nsg2	0.899956	NS	NS
Marcks	0.897946	NS	NS
Pitpnm1	0.876859	NS	3.67155

### Sheet: PPP2R5D variants
Gene	WT_Biotinylation Score	P53S_Biotinylation Score	E198K_Biotinylation Score	E420K_Biotinylation Score
Ppp2R5C	8.11101	15.618	4.1076	9.3442
9330182L06Rik	NS	NS	NS	8.28717
Vps51	NS	NS	NS	7.33118
Snx3	NS	NS	NS	6.96734
Clint1	NS	NS	NS	6.76626
Triobp	4.22758	4.38635	NS	6.68051
Cpd	NS	NS	NS	6.31171
Lnpep	NS	NS	NS	6.26203
Au040320	NS	NS	NS	6.18509
Aqp4	NS	NS	NS	6.03032
Soga3	2.62004	NS	2.63758	5.96305
Nup98	NS	NS	NS	5.67191
Hacd3	2.35601	4.42114	NS	5.6298
Vps33B	NS	NS	NS	5.33729
Lrba	NS	NS	NS	5.29022
Trappc12	2.09388	NS	NS	5.17219
Atp2C1	NS	NS	NS	5.14287
Tpd52L2	NS	NS	NS	5.10816
Vipas39	NS	NS	NS	5.08364
Crybg3	3.35009	6.55686	3.6366	5.0499
5330417C22Rik	NS	NS	NS	4.9336
Fam234B	NS	NS	NS	4.8239
Fam91A1	NS	NS	NS	4.76724
Synrg	NS	NS	NS	4.60368
Slc16A1	2.34299	6.18585	NS	4.58495
Bsn	2.65789	NS	3.33183	4.52732
Elfn1	2.27779	NS	NS	4.52336
Ppfia2	4.31913	NS	2.92061	4.46565
Slc12A5	NS	NS	NS	4.40695
Ppfia3	3.68757	NS	2.81397	4.32947
Slc32A1	NS	NS	NS	4.30059
Uhrf1Bp1L	2.51403	NS	NS	4.2752
Fam21	NS	NS	NS	4.21952
Fam131B	NS	NS	NS	4.20696
Kndc1	2.36835	NS	2.40107	4.20483
Grin1	2.72172	NS	NS	4.16321
Nbea	NS	NS	NS	4.06068
Bzrap1	2.46216	4.05868	NS	4.03316
Pclo	2.53375	NS	3.04548	3.99938
Sqstm1	2.53081	NS	2.31207	3.97515
Mtcl1	NS	NS	NS	3.92522
Zfyve16	NS	NS	NS	3.92189
Ap3D1	NS	NS	NS	3.90982
2310035C23Rik	NS	NS	NS	3.83589
Kcnb1	NS	NS	NS	3.83366
Trappc11	NS	NS	NS	3.82556
Arhgef7	2.79778	NS	NS	3.82318
Cnn3	2.11249	NS	NS	3.81082
Hspe1	2.73716	4.74703	NS	3.75996
Snx1	NS	NS	NS	3.7202
Plppr4	2.39553	NS	NS	3.72009
Arfip2	NS	NS	NS	3.64994
Smap2	NS	NS	NS	3.64243
Gstm1	2.58896	NS	NS	3.63091
Ykt6	NS	NS	NS	3.62147
Rims1	NS	NS	NS	3.62003
Mast1	2.32148	3.76712	NS	3.61552
Map3K7	2.13999	3.92185	NS	3.61489
Snx2	NS	NS	NS	3.60043
Git1	2.61691	NS	2.28094	3.58847
Ryr2	2.24586	NS	NS	3.56594
Rufy3	NS	NS	NS	3.56421
Hook3	2.03618	NS	NS	3.55772
Wdr11	NS	NS	NS	3.55377
Nhsl1	2.21905	4.47033	2.69012	3.5214
Slc16A7	2.31462	NS	NS	3.50558
Rab33A	2.05101	NS	NS	3.50502
Ndufa6	2.65619	NS	NS	3.46068
Ppp1R2	2.20423	NS	NS	3.44004
Ampd2	2.17357	4.19652	NS	3.43949
Pdcl3	NS	NS	NS	3.43446
Crip2	2.06058	NS	NS	3.4184
Cyld	2.51754	NS	NS	3.40861
Arfgap3	NS	NS	NS	3.36342
Picalm	NS	NS	NS	3.33746
Sh3Bgrl	NS	NS	NS	3.33145
Rab3Gap2	2.15094	NS	NS	3.32936
Naca	2.26464	3.89072	NS	3.32759
Hist1H1E	NS	NS	NS	1.90506
Ldha	NS	NS	NS	1.90222
Sars	NS	NS	NS	1.89718
Cstb	NS	NS	NS	1.89701
Bclaf1	NS	NS	NS	1.89445
Cbx3	NS	NS	NS	1.89364
Gpm6A	NS	NS	NS	1.89341
Atp5H	NS	2.07157	NS	1.84093
Trp53Bp1	NS	1.98309	NS	1.83981
Uba5	NS	NS	NS	1.83172
Prdx1	NS	NS	NS	1.83144
Sf3B1	NS	1.99135	NS	1.8277
Pspc1	NS	2.00143	NS	1.81884
Etfa	NS	NS	NS	1.81351
Prpf19	NS	NS	NS	1.8106
Hist1H3G	NS	2.00279	NS	1.80153
Ncl	NS	1.90782	NS	1.79515
Ccar2	NS	NS	NS	1.77478
Matr3	NS	NS	NS	1.77471
Cyb5R3	NS	NS	NS	1.76765
Pmpcb	NS	NS	NS	1.76306
Hnrnpm	NS	NS	NS	1.71857
Sfpq	NS	NS	NS	1.71697
Adar	NS	NS	NS	1.68665
Hnrnpc	NS	NS	NS	1.65974
Top2B	NS	NS	NS	1.6379
Hist1H2Af	NS	NS	NS	1.59689
Rpl10A	NS	NS	NS	1.58194
Npm1	NS	1.71774	NS	1.49161
Cs	NS	1.78861	NS	1.43906
Hist1H2Bp	NS	NS	NS	1.43739
Plppr3	2.5363	4.10063	3.25925	NS
Tab1	3.04168	3.9203	3.04278	NS
Arl8A	3.0676	NS	2.72286	NS
Abcd3	2.17014	NS	2.52092	NS
Erc2	2.26104	NS	2.49344	NS
Lztfl1	2.86317	NS	2.45979	NS
Asap1	2.42144	4.24697	2.33101	NS
Map2	2.85914	NS	2.32159	NS
Apc	NS	NS	2.3184	NS
Grip1	2.25514	NS	2.30348	NS
Prkar2A	NS	NS	2.29548	NS
Cttn	2.60454	NS	2.28742	NS
Tjp1	2.33996	NS	2.28697	NS
Kalrn	NS	NS	2.27887	NS
Srcin1	NS	NS	2.27085	NS
Morn4	NS	NS	2.2659	NS
Etl4	2.31602	4.35089	2.25833	NS
Rimbp2	NS	NS	2.24685	NS
Rapgef4	2.18343	NS	2.23822	NS
Camsap1	NS	NS	2.20437	NS
Ctnnd2	2.05464	3.8225	2.19949	NS
Erc1	NS	NS	2.11042	NS
Prnp	NS	NS	2.01445	NS
Eif4G2	2.28513	4.03574	2.00555	NS
Pdhx	NS	NS	2.00091	NS
Strn4	2.25305	NS	1.99149	NS
Eif4B	2.28039	NS	1.98773	NS
Wdr47	2.24321	NS	1.97177	NS
Dbt	NS	NS	1.95513	NS
Shroom2	2.55538	NS	1.94823	NS
Ppme1	NS	NS	1.9381	NS
0610010F05Rik	2.22584	NS	1.92382	NS
Dtna	2.33958	4.26162	1.91009	NS
Snrk	2.76151	5.44185	1.90761	NS
Tpp2	2.24131	NS	1.90652	NS
Cap1	2.25222	NS	1.89408	NS
Scai	NS	NS	1.87746	NS
Acbd5	2.28968	4.29241	1.87161	NS
Prrc2A	NS	NS	1.86958	NS
Psmd14	NS	NS	1.85529	NS
Grin2B	NS	NS	1.85432	NS
Iqsec2	NS	NS	1.84321	NS
G3Bp1	NS	NS	1.83889	NS
Serbp1	NS	NS	1.8348	NS
Camsap3	1.92127	6.59956	NS	NS
Iars	1.80378	4.85916	NS	NS
Vps52	2.05003	4.64688	NS	NS
Ppp2Ca	2.73958	4.63908	NS	NS
Gprasp1	2.71321	4.61555	NS	NS
Chchd3	2.28309	4.52128	NS	NS
Lgi1	1.84007	4.4623	NS	NS
Cotl1	2.41393	4.37155	NS	NS
Baiap2	1.84864	4.34118	NS	NS
Strn	2.31174	4.33626	NS	NS
Arhgap26	1.59404	4.3257	NS	NS
Tab3	2.02601	4.28899	NS	NS
Clasp1	2.40585	4.27935	NS	NS
Rabl6	2.04122	4.2384	NS	NS
Dcx	2.00627	4.18656	NS	NS
Map7	2.31914	4.17493	NS	NS
Sv2B	2.24471	4.14799	NS	NS
Klc1	1.83146	4.13244	NS	NS
Acot9	2.17797	4.12614	NS	NS
Cnksr2	2.05997	4.10204	NS	NS
Prickle2	2.15893	4.10154	NS	NS
Dmtn	2.39319	4.09996	NS	NS
Pde4D	2.29109	4.07464	NS	NS
Grm5	2.14089	4.05451	NS	NS
Nipsnap1	2.08377	4.04879	NS	NS
Mkl2	1.75352	4.04149	NS	NS
Ist1	2.17791	4.02612	NS	NS
Bcas3	2.05617	4.02016	NS	NS
Nap1L4	2.08918	4.01774	NS	NS
Mpc2	1.85839	3.99666	NS	NS
Slc25A1	1.84973	3.96633	NS	NS
Gap43	1.51459	3.96506	NS	NS
E430025E21Rik	2.169	3.96123	NS	NS
Zwint	2.22894	3.9548	NS	NS
Fbxo41	2.34043	3.94734	NS	NS
Atp9A	1.95507	3.93479	NS	NS
A830010M20Rik	2.34764	3.92898	NS	NS
Bcar1	2.31352	3.91672	NS	NS
Ctnna2	2.20666	3.91115	NS	NS
Soga1	2.23685	3.89606	NS	NS
Prkcg	2.25967	3.83084	NS	NS
Rps7	2.2228	3.81255	NS	NS
Nav3	2.17065	3.80304	NS	NS
Ppp1Cc	2.21727	3.78482	NS	NS
Caskin1	2.09977	3.72919	NS	NS
Vim	1.31796	2.18208	NS	NS
Hprt	NS	2.17862	NS	NS
Atp6V1C1	NS	2.16929	NS	NS
Slc25A12	1.27483	2.16437	NS	NS
Pkm	NS	2.15261	NS	NS
Eno1	NS	2.15142	NS	NS
Sdhb	1.50378	2.14669	NS	NS
Slc25A5	1.28123	2.13847	NS	NS
Txn1	NS	2.13819	NS	NS
Atp1B1	NS	2.12082	NS	NS
Aldh2	1.41944	2.06111	NS	NS
Zfp638	NS	2.04923	NS	NS
Ptges3	1.42422	2.04691	NS	NS
Glrx5	NS	2.02221	NS	NS
Slc25A4	NS	1.99732	NS	NS
U2Surp	NS	1.99544	NS	NS
Rpsa	NS	1.98977	NS	NS
Nefm	NS	1.98469	NS	NS
Rpl13	1.18723	1.96818	NS	NS
Acadl	NS	1.9629	NS	NS
Gapdh	NS	1.82988	NS	NS
Synj1	NS	1.69783	NS	NS
Parp1	NS	1.2836	NS	NS
Ppp2R1A	3.15662	NS	NS	NS
Akt3	2.88547	NS	NS	NS
Sncb	2.63496	NS	NS	NS
Camk2B	2.60553	NS	NS	NS
Camk2D	2.41834	NS	NS	NS
Stmn1	2.39984	NS	NS	NS
Ccdc136	2.31888	NS	NS	NS
Bin1	2.27979	NS	NS	NS
Stxbp5	2.10662	NS	NS	NS
Pak3	2.08391	NS	NS	NS
Rab6B	2.06677	NS	NS	NS
Sik2	2.04268	NS	NS	NS
Camk2G	2.0324	NS	NS	NS
