## Supplementary material for "Neuron-specific protein network mapping of autism risk genes identifies shared biological mechanisms and disease relevant pathologies": Table S10

### Sheet: INFO
Table S10. List of sources for 41 ASD-risk genes and cellular compartment genes

### Sheet: Gene Sources
Gene	Source	Catalogue	Reference	Source
Ap2S1	PCR	Takara (636526 & 636530)
Bckdk	Addgene	23794	Johannessen et al. Nature. 2010	http://n2t.net/addgene:23794
Btrc	Addgene	82244	Kim et al. Cancer Discov. 2016	http://n2t.net/addgene:82244
Brsk2	Addgene	23432	Johannessen et al. Nature. 2010	http://n2t.net/addgene:23432
Cdkl5	Genscript	OHu101775D
Cnot3	Addgene	37372	Braun et al. Mol Cell. 2011	http://n2t.net/addgene:37372
Cntnap2	Genscript	OHu23426D
Cpz	Addgene	81884	Kim et al. Cancer Discov. 2016	http://n2t.net/addgene:81884
Dhcr7	Genscript	OHu21071D
Dlg4	Addgene	42225	Butko et al. Nat Neurosci. 2012	http://n2t.net/addgene:42225
Dpysl2	Addgene	42354	Unpublished	http://n2t.net/addgene:42354
Erbin	Addgene	40214	Ohno et al. Oncogene. 2002	http://n2t.net/addgene:40214
Etfb	Addgene	85110	Malecki et al. J Biol Chem. 2015	http://n2t.net/addgene:85110
Gphn	Genscript	OHu22733D
Gria1	Genscript	OHu25057D
Gria2	PCR	Takara (636526 & 636530)
Grin2B	Genscript	OHu26128D
Kcnq2	Genscript	OHu20221D
Lnpk	Addgene	86687	Wang et al. Elife.. 2016	http://n2t.net/addgene:86687
Lrrc4C	PCR	Takara (636526 & 636530)
Nrxn1α	Gifted	Brennand Lab
Ntrk2	Addgene	23883	Johannessen et al. Nature. 2010	http://n2t.net/addgene:23883
Ppp1R9B	Addgene	87122	Hiday et al. Neural Plast. 2017	http://n2t.net/addgene:87122
Ppp2R5D	Addgene	14536 (mutation corrected)	Seeling et al. Science. 1999	http://n2t.net/addgene:14536
Ppp5C	PCR	Takara (636526 & 636530)
Prkar1B	Addgene	23376	Johannessen et al. Nature. 2010	http://n2t.net/addgene:23376
Pten	Genscript	OHu27709D
Ptk7	Addgene	23943	Johannessen et al. Nature. 2010	http://n2t.net/addgene:23943
Rheb	Addgene	19996	Urano et al. PNAS. 2007	http://n2t.net/addgene:19996
Shank3	Genscript	OMu23163D
Slc6A1	PCR	Takara (636526 & 636530)
Spast	Addgene	87731	Solowska et al. Hum Mol Genet. 2010	http://n2t.net/addgene:87731
Stxbp1	PCR	Takara (636526 & 636530)
Syngap1	Genscript	OHu18330D
Taok2	In possession	Richter et al. Mol Psych. 2013
Ube3A	Addgene	107349	Braganza et al. J Biol Chem. 2016	http://n2t.net/addgene:107349
Usp15	Addgene	22570	Sowa et al. Cell. 2009	http://n2t.net/addgene:22570
Usp7	Addgene	16655	Cummins et al. Cell Cycle. 2004	http://n2t.net/addgene:16655
Coro1A	PCR	Takara (636526 & 636530)
Kctd13	PCR	Takara (636526 & 636530)
Met	Addgene	37560	unpublished	http://n2t.net/addgene:37560
Luciferase	Addgene	101139	Lu et al. Science. 2014	http://n2t.net/addgene:101139
TM	Addgene	20861	Howarth et al. PNAS. 2005	http://n2t.net/addgene:20861
CANX	Addgene	40290	Alford et al. ACS Synth Biol. 2012	http://n2t.net/addgene:40290
TGOLN	PCR	Takara (636526 & 636530)
MAP2C	PCR	Takara (636526 & 636530)
SNCA	Addgene	40822	Furlong et al. Biochem J. 2000	http://n2t.net/addgene:40822
MECP2	Genscript	OHu28304D
